# A Network-based Deep Learning Framework Catalyzes GWAS and Multi-Omics Findings to Biology and Drug Repurposing for Alzheimer’s Disease

**DOI:** 10.1101/2021.10.20.465087

**Authors:** Jielin Xu, Yuan Hou, Yadi Zhou, Ming Hu, Feixiong Cheng

## Abstract

Human genome sequencing studies have identified numerous loci associated with complex diseases, including Alzheimer’s disease (AD). Translating human genetic findings (i.e., genome-wide association studies [GWAS]) to pathobiology and therapeutic discovery, however, remains a major challenge. To address this critical problem, we present a <u>**net**</u>work <u>**t**</u>opology-based deep learning framework to identify disease-<u>**a**</u>ssociated <u>**g**</u>enes (NETTAG). NETTAG is capable of integrating multi-genomics data along with the protein-protein interactome to infer putative risk genes and drug targets impacted by GWAS loci. Specifically, we leverage non-coding GWAS loci effects on expression quantitative trait loci (eQTLs), histone-QTLs, and transcription factor binding-QTLs, enhancers and CpG islands, promoter regions, open chromatin, and promoter flanking regions. The key premises of NETTAG are that the disease risk genes exhibit distinct functional characteristics compared to non-risk genes and therefore can be distinguished by their aggregated genomic features under the human protein interactome. Applying NETTAG to the latest AD GWAS data, we identified 156 putative AD-risk genes (i.e., *APOE*, *BIN1*, *GSK3B*, *MARK4*, and *PICALM*). We showed that predicted risk genes are: 1) significantly enriched in AD-related pathobiological pathways, 2) more likely to be differentially expressed regarding transcriptome and proteome of AD brains, and 3) enriched in druggable targets with approved medicines (i.e., choline and ibudilast). In summary, our findings suggest that understanding of human pathobiology and therapeutic development could benefit from a network-based deep learning methodology that utilizes GWAS findings under the multimodal genomic analyses.
