## Supplementary Tables for "A Network-based Deep Learning Framework Catalyzes GWAS and Multi-Omics Findings to Biology and Drug Repurposing for Alzheimer’s Disease": Supplemental Table S1.xlsx

### Sheet: CpG Island
snp_id	chr	pos	ensembl_id	symbol	entrez_id	in PPI	P VALUE from GWAS Catalog
rs3764650	19	1046521	ENSG00000064687	ABCA7	10347	Yes	5e-17
rs616338	17	49219935	ENSG00000108798	ABI3	51225	Yes	5e-10
rs561654715	19	44890947	ENSG00000267114	AC011481.1
rs71352238	19	44891079	ENSG00000267114	AC011481.1
rs76692773	19	44890954	ENSG00000267114	AC011481.1
rs11761441	7	82377	ENSG00000232325	AC093627.1
rs10426401	19	44644419	ENSG00000266903	AC243964.2	107985305	No
rs117618017	15	63277703	ENSG00000138613	APH1B	83464	Yes	3e-08
rs429358	19	44908684	ENSG00000130203	APOE	348	Yes	2e-30
rs7412	19	44908822	ENSG00000130203	APOE	348	Yes	1e-07
rs144191434	22	20016577	ENSG00000099889	ARVCF	421	Yes	2e-07
rs201850688	19	572671	ENSG00000172270	BSG	682	Yes	9e-06
rs185968827	6	56843712	ENSG00000151914	DST	667	Yes	2e-07
rs7251911	19	45079144	ENSG00000267348	GEMIN7-AS1	105372419	No	5e-08
rs182798940	1	43453815	ENSG00000178922	HYI	81888	Yes	7e-07
rs28469095	19	45152075	ENSG00000007047	MARK4	57787	Yes	2e-38
rs150813880	13	109140829	ENSG00000041515	MYO16	23026	Yes	1e-06
rs28469095	19	45152075	ENSG00000179846	NKPD1	284353	No	2e-38
rs117154046	12	29389844	ENSG00000257599	OVCH1-AS1			6e-07
rs112724034	5	109885325	ENSG00000253224	PGAM5P1	100421133	No	9e-13
rs10426401	19	44644419	ENSG00000073008	PVR	5817	Yes	3e-11
rs78541046	16	63029	ENSG00000007384	RHBDF1	64285	Yes	2e-06
rs145049847	16	22190681	ENSG00000183921	SDR42E2	100288072	No	8e-09
rs5771225	22	50201044	ENSG00000073169	SELENOO	83642	Yes	5e-06
rs3764640	19	1207239	ENSG00000118046	STK11	6794	Yes	8e-06
rs182798940	1	43453815	ENSG00000198198	SZT2	23334	Yes	7e-07

### Sheet: CTCF
snp	chr	pos	ensembl_id	symbol	entrez id	in PPI	P VALUE from GWAS Catalog
rs1034435	22	48492443	ENSG00000219438	FAM19A5	25817	No	3e-06
rs10426423	19	44844996	ENSG00000130202	NECTIN2	5819	Yes	3e-06
rs112724034	5	109885325	ENSG00000253224	PGAM5P1	100421133	No	9e-13
rs1172922	9	90726252	ENSG00000165025	SYK	6850	Yes	5e-06
rs117760708	16	87653662	ENSG00000154118	JPH3	57338	Yes	3e-06
rs12463049	19	45187692	ENSG00000266958	AC005779.1			5e-08
rs12463049	19	45187692	ENSG00000267545	AC005779.2			5e-08
rs12463049	19	45187692	ENSG00000007047	MARK4	57787	Yes	5e-08
rs12989701	2	127130409	ENSG00000136717	BIN1	274	Yes	3e-10
rs146322114	15	101501820	ENSG00000140479	PCSK6	5046	Yes	2e-06
rs1582763	11	60254475	ENSG00000110079	MS4A4A	51338	Yes	2e-09
rs181299481	9	111149099	ENSG00000227531	AL162414.1			4e-06
rs181319480	3	58807331	ENSG00000163689	C3orf67	200844	Yes	4e-07
rs1977412	1	230716523	ENSG00000244137	AL512328.1			6e-07
rs34181358	8	27465457	ENSG00000120903	CHRNA2	1135	Yes	3e-09
rs34925435	3	129947221	ENSG00000170893	TRH	7200	Yes	5e-06
rs6701713	1	207612944	ENSG00000203710	CR1	1378	Yes	9e-24
rs6922617	6	41368363	ENSG00000096264	NCR2	9436	Yes	4e-08
rs80257887	19	44516798	ENSG00000273777	CEACAM20	125931	No	1e-12

### Sheet: Enhancer
snp	chr	pos	ensembl_id	symbol	entrez_id	in PPI	P VALUE from GWAS Catalog
rs10207628	2	127094445	ENSG00000136717	BIN1	274	Yes	1e-06
rs12134133	1	207284500	ENSG00000237074	AL596218.1			9e-06
rs141218484	11	62481191	ENSG00000124942	AHNAK	79026	Yes	9e-08
rs181299481	9	111149099	ENSG00000227531	AL162414.1			4e-06
rs2445130	1	21911229	ENSG00000142798	HSPG2	3339	Yes	8e-07
rs2919845	19	44677956	ENSG00000266903	AC243964.2	107985305	No	5e-08
rs2919845	19	44677956	ENSG00000186567	CEACAM19	56971	No	5e-08
rs2965162	19	44695666	ENSG00000266903	AC243964.2	107985305	No	5e-08
rs4318070	13	98308508	ENSG00000152767	FARP1	10160	Yes	7e-06
rs536518226	19	45137507	ENSG00000007047	MARK4	57787	Yes	5e-08
rs536518226	19	45137507	ENSG00000104866	PPP1R37	284352	Yes	5e-08
rs7081208	10	13949865	ENSG00000151474	FRMD4A	55691	Yes	1e-10
rs7081208	10	13974159	ENSG00000151474	FRMD4A	55691	Yes	1e-10
rs7081208	10	13966445	ENSG00000151474	FRMD4A	55691	Yes	1e-10
rs7364180	22	41822852	ENSG00000100147	CCDC134	79879	Yes	1e-06

### Sheet: eQTL
snp_id	chr	pos	ensembl_id	symbol	entrez id	in PPI	P VALUE from GWAS Catalog
rs10426401	chr19	44644419	ENSG00000266903	AC243964.2			3e-11
rs10426401	chr19	44644419	ENSG00000073008	PVR	5817	yes	3e-11
rs116300850	chr5	77556409	ENSG00000164253	WDR41	55255	yes	7e-07
rs117618017	chr15	63277703	ENSG00000138613	APH1B	83464	yes	3e-08
rs142076474	chr3	134501479	ENSG00000182923	CEP63	80254	yes	4e-06
rs1800795	chr7	22727026	ENSG00000179428	AC073072.1	541472	yes	7e-08
rs1800795	chr7	22727026	ENSG00000136244	IL6	3569	yes	7e-08
rs1800795	chr7	22727026	ENSG00000105889	STEAP1B	256227	yes	7e-08
rs189794920	chr16	2608384	ENSG00000215154	AC141586.1	652276	yes	6e-07
rs2293479	chr7	100106335	ENSG00000221838	AP4M1	9179	yes	5e-08
rs2919845	chr19	44677956	ENSG00000266903	AC243964.2			5e-08
rs2919845	chr19	44677956	ENSG00000186567	CEACAM19	56971	no	5e-08
rs3818361	chr1	207611623	ENSG00000203710	CR1	1378	yes	4e-14
rs4794202	chr17	47853173	ENSG00000189120	SP6	80320	yes	8e-08
rs56261258	chr19	44646342	ENSG00000266903	AC243964.2			1e-21
rs56261258	chr19	44646342	ENSG00000073008	PVR	5817	yes	1e-21
rs679515	chr1	207577223	ENSG00000236911	AL137789.1			4e-09
rs679515	chr1	207577223	ENSG00000203710	CR1	1378	yes	4e-09
rs79638902	chr19	44718495	ENSG00000266903	AC243964.2	107985305	no	5e-08
rs8100183	chr19	45081434	ENSG00000142252	GEMIN7	79760	yes	5e-08
rs8100183	chr19	45081434	ENSG00000267348	GEMIN7-AS1	105372419	no	5e-08
rs8100183	chr19	45081434	ENSG00000007047	MARK4	57787	yes	5e-08
rs866500	chr7	100242838	ENSG00000239521	CASTOR3	352954	yes	5e-08
rs9304644	chr19	44946776	ENSG00000234906	APOC2	344	Yes	5e-08
rs9304644	chr19	44946776	ENSG00000224916	APOC4-APOC2	100533990	No	5e-08
rs9381563	chr6	47464901	ENSG00000198087	CD2AP	23607	Yes	3e-10

### Sheet:  Histone
snp	chr	pos	ensembl_id	symbol	entrez_id	in PPI	P VALUE from GWAS Catalog
rs10194375	2	127082205	ENSG00000136717	BIN1	274	Yes	5e-08
rs10207628	2	127094445	ENSG00000136717	BIN1	274	Yes	1e-06
rs10273775	7	147200311	ENSG00000174469	CNTNAP2	26047	Yes	9e-06
rs1034435	22	48492443	ENSG00000219438	FAM19A5	25817	No	3e-06
rs1037757	18	59084822	ENSG00000267215	AC040963.1			8e-06
rs10401176	19	44750234	ENSG00000069399	BCL3	602	Yes	3e-12
rs10402271	19	44825957	ENSG00000187244	BCAM	4059	Yes	2e-09
rs10405693	19	44823407	ENSG00000187244	BCAM	4059	Yes	1e-09
rs10408847	19	45131424	ENSG00000007047	MARK4	57787	Yes	5e-08
rs10408847	19	45131424	ENSG00000104866	PPP1R37	284352	Yes	5e-08
rs10421247	19	45154228	ENSG00000007047	MARK4	57787	Yes	7e-09
rs10421247	19	45154228	ENSG00000179846	NKPD1	284353	No	7e-09
rs10426401	19	44644419	ENSG00000266903	AC243964.2	107985305	No	3e-11
rs10426401	19	44644419	ENSG00000073008	PVR	5817	Yes	3e-11
rs10426423	19	44844996	ENSG00000130202	NECTIN2	5819	Yes	3e-06
rs10501320	11	47272248	ENSG00000110514	MADD	8567	Yes	3e-16
rs10751667	11	941941	ENSG00000183020	AP2A2	161	Yes	6e-07
rs10838725	11	47536319	ENSG00000149187	CELF1	10658	Yes	2e-06
rs10948363	6	47520026	ENSG00000198087	CD2AP	23607	Yes	1e-08
rs11038990	11	46783211	ENSG00000175216	CKAP5	9793	Yes	6e-06
rs11083742	19	44567824	ENSG00000230666	CEACAM22P	388550	No	5e-08
rs11121365	1	9297665	ENSG00000171621	SPSB1	80176	Yes	2e-06
rs111278892	19	1039324	ENSG00000064687	ABCA7	10347	Yes	8e-11
rs112481437	19	45045877	ENSG00000104859	CLASRP	11129	Yes	1e-17
rs115798104	3	169273046	ENSG00000085276	MECOM	2122	Yes	9e-07
rs11588387	1	109995242	ENSG00000168710	AHCYL1	10768	Yes	1e-06
rs1160984	19	44900667	ENSG00000267114	AC011481.1			2e-20
rs1160985	19	44900155	ENSG00000267114	AC011481.1			4e-16
rs11637445	15	67699268	ENSG00000137764	MAP2K5	5607	Yes	6e-06
rs116593898	1	168232648	ENSG00000213064	SFT2D2	375035	Yes	3e-06
rs11665676	19	44875462	ENSG00000130202	NECTIN2	5819	Yes	1e-19
rs11666329	19	44851039	ENSG00000130202	NECTIN2	5819	Yes	5e-08
rs11668327	19	44895376	ENSG00000267114	AC011481.1			5e-08
rs11669338	19	44879727	ENSG00000130202	NECTIN2	5819	Yes	5e-08
rs116949436	19	44960129	ENSG00000104853	CLPTM1	1209	Yes	7e-50
rs117022236	1	19288434	ENSG00000162482	AKR7A3	22977	Yes	4e-06
rs117250828	11	12171710	ENSG00000133816	MICAL2	9645	Yes	3e-07
rs117310449	19	44890259	ENSG00000280087	AC011481.3			5e-08
rs11754661	6	150885942	ENSG00000120254	MTHFD1L	25902	Yes	2e-10
rs117760708	16	87653662	ENSG00000154118	JPH3	57338	Yes	3e-06
rs117905930	9	88973603	ENSG00000228658	AL772202.1			7e-08
rs118048115	10	120519964	ENSG00000203805	PLPP4	196051	Yes	6e-07
rs11848070	14	71040884	ENSG00000100731	PCNX1	22990	Yes	6e-06
rs11909995	21	25725147	ENSG00000154723	ATP5PF	522	Yes	4e-06
rs11983798	7	105640741	ENSG00000146776	ATXN7L1	222255	Yes	1e-06
rs12450778	17	38658216	ENSG00000277303	EPOP	100170841	Yes	2e-06
rs12461065	19	45102050	ENSG00000007047	MARK4	57787	Yes	1e-17
rs12461065	19	45102050	ENSG00000104866	PPP1R37	284352	Yes	1e-17
rs12590654	14	92472511	ENSG00000140090	SLC24A4	123041	No	2e-10
rs12974942	19	44849230	ENSG00000130202	NECTIN2	5819	Yes	5e-08
rs12978931	19	44860443	ENSG00000130202	NECTIN2	5819	Yes	5e-08
rs13374908	1	179780639	ENSG00000143340	FAM163A	148753	Yes	2e-06
rs138137383	19	45098343	ENSG00000007047	MARK4	57787	Yes	2e-15
rs138137383	19	45098343	ENSG00000104866	PPP1R37	284352	Yes	2e-15
rs138190086	17	63460787	ENSG00000265971	ACE	1636	Yes	5e-09
rs138543081	9	107043881	ENSG00000230782	AL807761.4	340512	No	1e-06
rs138607350	19	44860563	ENSG00000130202	NECTIN2	5819	Yes	3e-65
rs140661185	2	65382753	ENSG00000198369	SPRED2	200734	Yes	1e-06
rs141218484	11	62481191	ENSG00000124942	AHNAK	79026	Yes	9e-08
rs143954261	5	127393758	ENSG00000145794	MEGF10	84466	Yes	8e-07
rs144191434	22	20016577	ENSG00000099889	ARVCF	421	Yes	2e-07
rs145282773	12	65859519	ENSG00000149948	HMGA2	8091	Yes	2e-06
rs145903417	19	45125846	ENSG00000007047	MARK4	57787	Yes	5e-08
rs145903417	19	45125846	ENSG00000104866	PPP1R37	284352	Yes	5e-08
rs146168866	13	113312674	ENSG00000185896	LAMP1	3916	Yes	9e-08
rs146446983	17	31761101	ENSG00000265863	AC007923.2	100420482	No	7e-07
rs147028191	4	46412095	ENSG00000249330	AC095060.1			1e-09
rs147028191	4	46412095	ENSG00000151834	GABRA2	2555	Yes	1e-09
rs147188206	19	45049329	ENSG00000104859	CLASRP	11129	Yes	3e-14
rs1476679	7	100406823	ENSG00000078487	ZCWPW1	55063	Yes	6e-14
rs150639620	19	44878035	ENSG00000130202	NECTIN2	5819	Yes	5e-08
rs1532278	8	27608798	ENSG00000120885	CLU	1191	Yes	6e-10
rs1552244	3	10093893	ENSG00000144554	FANCD2	2177	Yes	2e-06
rs1552244	3	10093893	ENSG00000163705	FANCD2OS	115795	No	2e-06
rs157580	19	44892009	ENSG00000267114	AC011481.1			4e-09
rs157582	19	44892962	ENSG00000130204	TOMM40	10452	Yes	2e-35
rs17006206	2	27684606	ENSG00000163798	SLC4A1AP	22950	Yes	2e-06
rs17089546	8	23714294	ENSG00000253471	AC012574.1			3e-06
rs17125924	14	52924962	ENSG00000285664	AL139317.5	105370500	No	6e-09
rs17125924	14	52924962	ENSG00000073712	FERMT2	10979	Yes	6e-09
rs17125944	14	52933911	ENSG00000073712	FERMT2	10979	No	8e-09
rs17172199	7	43337677	ENSG00000002746	HECW1	23072	Yes	1e-06
rs17314229	10	13974159	ENSG00000151474	FRMD4A	55691	Yes	1e-10
rs17314229	10	13949865	ENSG00000151474	FRMD4A	55691	Yes	1e-10
rs17314229	10	13966445	ENSG00000151474	FRMD4A	55691	Yes	1e-10
rs17488073	4	184407819	ENSG00000168310	IRF2	3660	Yes	2e-07
rs17643262	19	45128558	ENSG00000007047	MARK4	57787	Yes	2e-30
rs17643262	19	45128558	ENSG00000104866	PPP1R37	284352	Yes	2e-30
rs17817600	11	85966428	ENSG00000073921	PICALM	8301	Yes	2e-08
rs1800795	7	22727026	ENSG00000179428	AC073072.1	541472	No	7e-08
rs1800795	7	22727026	ENSG00000136244	IL6	3569	Yes	7e-08
rs1800795	7	22727026	ENSG00000105889	STEAP1B	256227	Yes	7e-08
rs181228315	17	75453551	ENSG00000177728	TMEM94	9772	Yes	2e-06
rs181319480	3	58807331	ENSG00000163689	C3orf67	200844	Yes	4e-07
rs181424343	1	218421142	ENSG00000092969	TGFB2	7042	Yes	8e-08
rs181666690	10	28563093	ENSG00000095787	WAC	51322	Yes	1e-07
rs182798940	1	43453815	ENSG00000178922	HYI	81888	Yes	7e-07
rs182798940	1	43453815	ENSG00000198198	SZT2	23334	Yes	7e-07
rs182972826	4	109534350	ENSG00000138802	SEC24B	10427	Yes	4e-06
rs183256737	4	109373310	ENSG00000247950	SEC24B-AS1	100533182	No	2e-06
rs183427010	19	44863241	ENSG00000130202	NECTIN2	5819	Yes	3e-21
rs183562580	2	26471784	ENSG00000115155	OTOF	9381	Yes	6e-07
rs185968827	6	56843712	ENSG00000151914	DST	667	Yes	2e-07
rs186127414	5	151801825	ENSG00000145907	G3BP1	10146	Yes	2e-07
rs1861525	7	25121983	ENSG00000172115	CYCS	54205	Yes	2e-07
rs1871047	19	44848489	ENSG00000130202	NECTIN2	5819	Yes	2e-06
rs187295598	13	94628579	ENSG00000152749	GPR180	160897	Yes	6e-06
rs189794920	16	2608384	ENSG00000215154	AC141586.1			6e-07
rs191404864	19	47635083	ENSG00000268746	AC010519.1			5e-06
rs191404864	19	47635083	ENSG00000063169	BICRA	29998	Yes	5e-06
rs191603973	7	155309976	ENSG00000186480	INSIG1	3638	Yes	7e-07
rs1925690	6	87157345	ENSG00000188994	ZNF292	23036	Yes	3e-08
rs203709	19	44658298	ENSG00000266903	AC243964.2	107985305	No	4e-17
rs203709	19	44658298	ENSG00000073008	PVR	5817	Yes	4e-17
rs204907	19	44958739	ENSG00000104853	CLPTM1	1209	Yes	9e-11
rs2061333	19	44110055	ENSG00000186019	AC021092.1	100379224	No	2e-06
rs2075650	19	44892362	ENSG00000267114	AC011481.1			8e-26
rs2233083	17	19383150	ENSG00000166484	MAPK7	5598	Yes	1e-06
rs2270875	8	131987689	ENSG00000132294	EFR3A	23167	Yes	9e-06
rs2271920	8	27458600	ENSG00000120899	PTK2B	2185	Yes	8e-06
rs2279590	8	27598736	ENSG00000120885	CLU	1191	Yes	1e-17
rs2279590	8	27607002	ENSG00000120885	CLU	1191	Yes	1e-17
rs2279590	8	27611345	ENSG00000120885	CLU	1191	Yes	1e-17
rs2282079	9	37036250	ENSG00000196092	PAX5	5079	Yes	4e-06
rs2289506	3	100346058	ENSG00000114021	NIT2	56954	Yes	3e-07
rs2293479	7	100106335	ENSG00000221838	AP4M1	9179	Yes	5e-08
rs2400749	14	99570681	ENSG00000205476	CCDC85C	317762	Yes	2e-06
rs2445130	1	21911229	ENSG00000142798	HSPG2	3339	Yes	8e-07
rs2484	3	197541698	ENSG00000161267	BDH1	622	Yes	3e-06
rs2484	3	197541698	ENSG00000275544	BDH1	622	Yes	3e-06
rs2741342	8	27472579	ENSG00000120903	CHRNA2	1135	Yes	5e-08
rs2777802	9	104807056	ENSG00000165029	ABCA1	19	Yes	6e-06
rs283814	19	44885967	ENSG00000280087	AC011481.3			9e-06
rs283814	19	44885967	ENSG00000130202	NECTIN2	5819	Yes
rs283815	19	44887076	ENSG00000280087	AC011481.3			9e-06
rs283815	19	44887076	ENSG00000130202	NECTIN2	5819	Yes	9e-23
rs2919845	19	44677956	ENSG00000266903	AC243964.2	107985305	No	5e-08
rs2919845	19	44677956	ENSG00000186567	CEACAM19	56971	No	5e-08
rs2927468	19	44854682	ENSG00000130202	NECTIN2	5819	Yes	4e-108
rs2965156	19	44685157	ENSG00000266903	AC243964.2	107985305	No	5e-08
rs2965169	19	44747899	ENSG00000069399	BCL3	602	Yes	3e-57
rs2972558	19	44852884	ENSG00000130202	NECTIN2	5819	Yes	5e-08
rs314277	6	104959787	ENSG00000187772	LIN28B	389421	Yes	5e-06
rs34111070	17	63716838	ENSG00000125695	AC046185.1			1e-06
rs34111070	17	63716838	ENSG00000266173	STRADA	92335	Yes	1e-06
rs346763	19	45226017	ENSG00000283632	EXOC3L2	90332	Yes	1e-12
rs346763	19	45226017	ENSG00000007047	MARK4	57787	Yes	1e-12
rs34804891	6	157844754	ENSG00000130340	SNX9	51429	Yes	6e-08
rs35305377	7	100341332	ENSG00000078319	PMS2P1	5379	Yes	5e-08
rs35305377	7	100341332	ENSG00000242294	STAG3L5P	101735302	No	5e-08
rs35305377	7	100341332	ENSG00000272752	STAG3L5P-PVRIG2P-PILRB	101752399	No	5e-08
rs35816125	18	49562460	ENSG00000101670	LIPG	9388	Yes	2e-12
rs365653	19	44858389	ENSG00000130202	NECTIN2	5819	Yes	5e-08
rs375972689	19	44857231	ENSG00000130202	NECTIN2	5819	Yes	1e-32
rs3764640	19	1207239	ENSG00000118046	STK11	6794	Yes	8e-06
rs3852860	19	44879709	ENSG00000130202	NECTIN2	5819	Yes	5e-08
rs3905000	9	104894789	ENSG00000165029	ABCA1	19	Yes	9e-06
rs393584	19	44874077	ENSG00000130202	NECTIN2	5819	Yes	5e-08
rs4038131	2	17593765	ENSG00000163032	VSNL1	7447	Yes	6e-07
rs405509	19	44905579	ENSG00000130203	APOE	348	Yes	4e-14
rs405697	19	44901434	ENSG00000267114	AC011481.1			1e-13
rs412776	19	44876259	ENSG00000130202	NECTIN2	5819	Yes	5e-15
rs41289512	19	44848259	ENSG00000130202	NECTIN2	5819	Yes	6e-276
rs41290100	19	44867684	ENSG00000130202	NECTIN2	5819	Yes	2e-15
rs41290108	19	44874585	ENSG00000130202	NECTIN2	5819	Yes	3e-13
rs4145462	1	167749262	ENSG00000197965	MPZL1	9019	Yes	1e-06
rs419010	19	44865063	ENSG00000130202	NECTIN2	5819	Yes	8e-09
rs4298437	7	103985430	ENSG00000189056	RELN	5649	Yes	2e-06
rs433852	19	48613847	ENSG00000105523	FAM83E	54854	No	8e-06
rs4348488	8	22166649	ENSG00000168487	BMP1	649	Yes	3e-06
rs439401	19	44911194	ENSG00000280087	AC011481.3			3e-09
rs440277	19	44857967	ENSG00000130202	NECTIN2	5819	Yes	2e-07
rs4509693	10	100741814	ENSG00000075891	PAX2	5076	Yes	6e-06
rs4670766	2	37713399	ENSG00000163171	CDC42EP3	10602	Yes	2e-06
rs4732728	8	27584004	ENSG00000234770	GULOP	2989	No	5e-08
rs4794202	17	47853173	ENSG00000189120	SP6	80320	Yes	8e-08
rs4802240	19	44849547	ENSG00000130202	NECTIN2	5819	Yes	5e-08
rs4803764	19	44854120	ENSG00000130202	NECTIN2	5819	Yes	5e-08
rs4836694	9	130177513	ENSG00000107130	NCS1	23413	Yes	7e-07
rs484947	1	229029741	ENSG00000282111	AL137793.2	5373158	No	2e-06
rs4955783	3	168031109	ENSG00000173905	GOLIM4	27333	Yes	5e-07
rs4965006	12	131934988	ENSG00000177192	PUS1	80324	Yes	4e-06
rs514716	9	3929424	ENSG00000107249	GLIS3	169792	Yes	1e-08
rs519113	19	44873027	ENSG00000130202	NECTIN2	5819	Yes	5e-39
rs527162	11	86004693	ENSG00000073921	PICALM	8301	Yes	5e-08
rs536518226	19	45137507	ENSG00000007047	MARK4	57787	Yes	5e-08
rs536518226	19	45137507	ENSG00000104866	PPP1R37	284352	Yes	5e-08
rs543844	6	44457063	ENSG00000096401	CDC5L	988	Yes	1e-07
rs55923289	19	44737327	ENSG00000069399	BCL3	602	Yes	3e-44
rs561654715	19	44890947	ENSG00000267114	AC011481.1			9e-19
rs56261258	19	44646342	ENSG00000266903	AC243964.2	107985305	No	1e-21
rs56261258	19	44646342	ENSG00000073008	PVR	5817	Yes	1e-21
rs57270598	19	44982891	ENSG00000104853	CLPTM1	1209	Yes	5e-08
rs5754166	22	21576488	ENSG00000185651	UBE2L3	7332	Yes	4e-12
rs576651896	19	44960141	ENSG00000104853	CLPTM1	1209	Yes	2e-11
rs58370486	7	16668236	ENSG00000136261	BZW2	28969	Yes	6e-11
rs59007384	19	44893408	ENSG00000267114	AC011481.1			7e-09
rs6014724	20	56423488	ENSG00000087589	CASS4	57091	Yes	7e-10
rs6016505	20	41049649	ENSG00000198900	TOP1	7150	Yes	4e-06
rs60239918	19	45077114	ENSG00000267348	GEMIN7-AS1	105372419	No	2e-15
rs61860854	10	59580135	ENSG00000235140	AC026391.1			3e-11
rs62117205	19	44752009	ENSG00000069399	BCL3	602	Yes	5e-08
rs639012	11	85970540	ENSG00000073921	PICALM	8301	Yes	1e-07
rs6431219	2	127104557	ENSG00000136717	BIN1	274	Yes	5e-08
rs6491411	13	98252314	ENSG00000152767	FARP1	10160	Yes	9e-07
rs6509701	19	52880932	ENSG00000283088	AC010487.3			5e-06
rs6509701	19	52880932	ENSG00000182986	ZNF320	162967	Yes	5e-06
rs6509701	19	52880932	ENSG00000204604	ZNF468	90333	Yes	5e-06
rs6808835	3	46408373	ENSG00000121797	CCRL2	9034	Yes	2e-13
rs6859	19	44878777	ENSG00000130202	NECTIN2	5819	Yes	6e-13
rs7081208	10	13949865	ENSG00000151474	FRMD4A	55691	Yes	1e-10
rs7081208	10	13974159	ENSG00000151474	FRMD4A	55691	Yes	1e-10
rs7081208	10	13966445	ENSG00000151474	FRMD4A	55691	Yes	1e-10
rs7251911	19	45079144	ENSG00000267348	GEMIN7-AS1	105372419	No	5e-08
rs72838215	2	127104478	ENSG00000136717	BIN1	274	Yes	5e-08
rs72839770	17	7228873	ENSG00000004975	DVL2	1856	Yes	4e-06
rs73050293	19	44876489	ENSG00000130202	NECTIN2	5819	Yes	5e-08
rs7364180	22	41822852	ENSG00000100147	CCDC134	79879	Yes	1e-06
rs73976310	17	5110917	ENSG00000167840	ZNF232	7775	Yes	5e-08
rs75002042	5	15669858	ENSG00000183580	FBXL7	23194	Yes	5e-08
rs75290158	7	97023147	ENSG00000105880	DLX5	1749	Yes	8e-07
rs7561207	2	69138666	ENSG00000169604	ANTXR1	84168	Yes	4e-06
rs75617873	22	44130225	ENSG00000188677	PARVB	29780	Yes	5e-07
rs758324	5	131773852	ENSG00000273217	AC008695.1	51735	Yes	4e-07
rs758324	5	131773852	ENSG00000217128	FNIP1	96459	Yes	4e-07
rs75847378	2	39954377	ENSG00000227028	SLC8A1-AS1	100128590	No	7e-07
rs7588354	2	133575190	ENSG00000176771	NCKAP5	344148	Yes	1e-06
rs760136	19	44900601	ENSG00000267114	AC011481.1			5e-08
rs7609954	3	61650482	ENSG00000144724	PTPRG	5793	Yes	4e-08
rs76670936	19	44693311	ENSG00000266903	AC243964.2	107985305	No	5e-08
rs76692773	19	44890954	ENSG00000267114	AC011481.1			9e-24
rs76726049	18	58522227	ENSG00000198796	ALPK2	115701	Yes	3e-08
rs76856627	19	45040497	ENSG00000104859	CLASRP	11129	Yes	1e-16
rs769449	19	44906745	ENSG00000130203	APOE	348	Yes	7e-30
rs77301115	19	44893716	ENSG00000267114	AC011481.1			7e-74
rs77657034	2	101857264	ENSG00000071054	MAP4K4	9448	Yes	5e-06
rs78022502	2	127638592	ENSG00000072163	LIMS2	55679	Yes	2e-06
rs78194510	12	124853790	ENSG00000073060	SCARB1	949	Yes	4e-09
rs78620885	19	45087826	ENSG00000142252	GEMIN7	79760	Yes	5e-08
rs78620885	19	45087826	ENSG00000267348	GEMIN7-AS1	105372419	No	5e-08
rs78620885	19	45087826	ENSG00000007047	MARK4	57787	Yes	5e-08
rs78872508	7	18976853	ENSG00000048052	HDAC9	9734	Yes	2e-06
rs78986976	19	44826181	ENSG00000187244	BCAM	4059	Yes	8e-11
rs79335261	12	56103857	ENSG00000257411	AC034102.2			7e-08
rs79480822	17	63576864	ENSG00000136485	DCAF7	10238	Yes	7e-07
rs79638902	19	44718495	ENSG00000266903	AC243964.2	107985305	No	5e-08
rs79926713	6	33427745	ENSG00000197283	SYNGAP1	8831	Yes	8e-06
rs8008388	14	92470346	ENSG00000140090	SLC24A4	123041	No	6e-11
rs80257887	19	44516798	ENSG00000273777	CEACAM20	125931	No	1e-12
rs8039237	15	94845722	ENSG00000277654	AC087633.2			1e-07
rs8093731	18	31508995	ENSG00000046604	DSG2	1829	Yes	5e-08
rs8100183	19	45081434	ENSG00000142252	GEMIN7	79760	Yes	5e-08
rs8100183	19	45081434	ENSG00000267348	GEMIN7-AS1	105372419	No	5e-08
rs8100183	19	45081434	ENSG00000007047	MARK4	57787	Yes	5e-08
rs8100197	19	44750325	ENSG00000069399	BCL3	602	Yes	5e-08
rs8103315	19	44750911	ENSG00000069399	BCL3	602	Yes	4e-06
rs8106922	19	44898409	ENSG00000267114	AC011481.1			6e-14
rs8111708	19	18448066	ENSG00000105656	ELL	8178	Yes	2e-06
rs8112526	19	44857505	ENSG00000130202	NECTIN2	5819	Yes	5e-08
rs846858	19	44625528	ENSG00000216588	IGSF23	147710	No	3e-06
rs858502	7	100245730	ENSG00000239521	CASTOR3	352954	Yes	5e-08
rs866500	7	100242838	ENSG00000239521	CASTOR3	352954	Yes	5e-08
rs867611	11	86065502	ENSG00000073921	PICALM	8301	Yes	2e-18
rs889555	16	31111250	ENSG00000103507	BCKDK	10295	Yes	3e-08
rs912322	13	109155938	ENSG00000041515	MYO16	23026	Yes	1e-06
rs912330	13	98479040	ENSG00000102572	STK24	8428	Yes	4e-06
rs9331888	8	27611345	ENSG00000120885	CLU	1191	Yes	6e-10
rs9331888	8	27598736	ENSG00000120885	CLU	1191	Yes	6e-10
rs9331888	8	27607002	ENSG00000120885	CLU	1191	Yes	6e-10
rs9331896	8	27610169	ENSG00000120885	CLU	1191	Yes	7e-17
rs9331908	8	27606101	ENSG00000120885	CLU	1191	Yes	5e-08
rs9349407	6	47485642	ENSG00000198087	CD2AP	23607	Yes	9e-09
rs9384488	6	156688247	ENSG00000049618	ARID1B	57492	yes	3e-06
rs9653111	19	45089217	ENSG00000142252	GEMIN7	79760	Yes	1e-08
rs9653111	19	45089217	ENSG00000267348	GEMIN7-AS1	105372419	No	1e-08
rs9653111	19	45089217	ENSG00000007047	MARK4	57787	Yes	1e-08
rs9811423	3	113103475	ENSG00000240057	AC078785.1			4e-06
rs9994441	4	169173411	ENSG00000154447	SH3RF1	57630	Yes	6e-07

### Sheet: Open Chromatin
snp	chr	pos	ensembl_id	symbol	entrez_id	in PPI	P VALUE from GWAS Catalog
rs1034435	22	48492443	ENSG00000219438	FAM19A5	25817	No	3e-06
rs10933431	2	233117202	ENSG00000281614	INPP5D	3635	Yes	9e-10
rs10933431	2	233117202	ENSG00000168918	INPP5D	3635	Yes	9e-10
rs10937470	3	191283019	ENSG00000188958	UTS2B	257313	Yes	9e-06
rs117310449	19	44890259	ENSG00000280087	AC011481.3			5e-08
rs11761441	7	82377	ENSG00000232325	AC093627.1			2e-06
rs117756856	7	18212452	ENSG00000048052	HDAC9	9734	Yes	9e-06
rs11967676	6	48747159		RBMXP1	3186	No	9e-08
rs11967676	6	48747159	ENSG00000252457	RNU7-65P	100151663		9e-08
rs12525341	6	155173590	ENSG00000146426	TIAM2	26230	Yes	8e-06
rs138137383	19	45098343	ENSG00000007047	MARK4	57787	Yes	2e-15
rs138137383	19	45098343	ENSG00000104866	PPP1R37	284352	Yes	2e-15
rs140661185	2	65382753	ENSG00000198369	SPRED2	200734	Yes	1e-06
rs141568462	5	89179048	ENSG00000248309	MEF2C-AS1	101929423	No	2e-07
rs145049847	16	22190681	ENSG00000183921	SDR42E2	100288072	No	8e-09
rs146446983	17	31761101	ENSG00000265863	AC007923.2	100420482	No	7e-07
rs1476679	7	100406823	ENSG00000078487	ZCWPW1	55063	Yes	6e-14
rs1800795	7	22727026	ENSG00000179428	AC073072.1	541472	No	7e-08
rs1800795	7	22727026	ENSG00000136244	IL6	3569	Yes	7e-08
rs1800795	7	22727026	ENSG00000105889	STEAP1B	256227	Yes	7e-08
rs182798940	1	43453815	ENSG00000178922	HYI	81888	Yes	7e-07
rs182798940	1	43453815	ENSG00000198198	SZT2	23334	Yes	7e-07
rs2279590	8	27598736	ENSG00000120885	CLU	1191	Yes	1e-17
rs2279590	8	27611345	ENSG00000120885	CLU	1191	Yes	1e-17
rs2279590	8	27607002	ENSG00000120885	CLU	1191	Yes	1e-17
rs2965156	19	44685157	ENSG00000266903	AC243964.2	107985305	No	5e-08
rs35868327	5	53369400	ENSG00000134363	FST	10468	Yes	3e-07
rs35868327	5	53369400		LOC257396			3e-07
rs412776	19	44876259	ENSG00000130202	NECTIN2	5819	Yes	5e-15
rs439401	19	44911194	ENSG00000280087	AC011481.3			3e-09
rs4575098	1	161185602	ENSG00000158859	ADAMTS4	9507	Yes	2e-10
rs4670766	2	37713399	ENSG00000163171	CDC42EP3	10602	Yes	2e-06
rs55923289	19	44737327	ENSG00000069399	BCL3	602	Yes	3e-44
rs561654715	19	44890947	ENSG00000267114	AC011481.1			9e-19
rs56402156	7	143406388	ENSG00000146904	EPHA1	2041	Yes	5e-08
rs58370486	7	16668236	ENSG00000136261	BZW2	28969	Yes	6e-11
rs6448799	4	11628425	ENSG00000249631	AC005699.1			7e-08
rs6468852	8	102963761	ENSG00000253320	AZIN1-AS1	100506753	No	1e-06
rs6656401	1	207518704	ENSG00000203710	CR1	1378	Yes	4e-15
rs6656401	1	207611623	ENSG00000203710	CR1	7417	Yes	4e-15
rs6714710	2	97728623	ENSG00000115085	ZAP70	7535	Yes	1e-06
rs6733839	2	127135234	ENSG00000136717	BIN1	274	Yes	3e-25
rs7047415	9	95778950	ENSG00000175611	LINC00476	100128782	No	3e-07
rs7081208	10	13949865	ENSG00000151474	FRMD4A	55691	Yes	1e-10
rs7081208	10	13974159	ENSG00000151474	FRMD4A	55691	Yes	1e-10
rs7081208	10	13966445	ENSG00000151474	FRMD4A	55691	Yes	1e-10
rs71352238	19	44891079	ENSG00000267114	AC011481.1			2e-25
rs7364180	22	41822852	ENSG00000100147	CCDC134	79879	Yes	1e-06
rs7561207	2	69138666	ENSG00000169604	ANTXR1	84168	Yes	4e-06
rs75635567	8	103186989	ENSG00000164929	BAALC	79870	Yes	5e-06
rs75635567	8	103186989	ENSG00000247081	BAALC-AS1	105369147	No	5e-06
rs75847378	2	39954377	ENSG00000227028	SLC8A1-AS1	100128590	No	7e-07
rs7609954	3	61650482	ENSG00000144724	PTPRG	5793	Yes	4e-08
rs76692773	19	44890954	ENSG00000267114	AC011481.1			9e-24
rs8008388	14	92470346	ENSG00000140090	SLC24A4	123041	No	6e-11
rs9640386	7	143435090	ENSG00000229153	EPHA1-AS1	285965	No	5e-08

### Sheet: Promoter
snp	chr	pos	ensembl_id	symbol	entrez_id	in PPI	P VALUE from GWAS Catalog
rs10426401	19	44644419	ENSG00000266903	AC243964.2	107985305	No	3e-11
rs10426401	19	44644419	ENSG00000073008	PVR	5817	Yes	3e-11
rs10426423	19	44844996	ENSG00000130202	NECTIN2	5819	Yes	3e-06
rs117154046	12	29389844	ENSG00000257599	OVCH1-AS1	101055625	No	6e-07
rs117310449	19	44890259	ENSG00000280087	AC011481.3			5e-08
rs144191434	22	20016577	ENSG00000099889	ARVCF	421	Yes	2e-07
rs157580	19	44892009	ENSG00000267114	AC011481.1			4e-09
rs1800795	7	22727026	ENSG00000179428	AC073072.1	541472	Yes	7e-08
rs1800795	7	22727026	ENSG00000136244	IL6	3569	Yes	7e-08
rs1800795	7	22727026	ENSG00000105889	STEAP1B	256227	Yes	7e-08
rs182798940	1	43453815	ENSG00000178922	HYI	81888	Yes	7e-07
rs182798940	1	43453815	ENSG00000198198	SZT2	23334	Yes	7e-07
rs185968827	6	56843712	ENSG00000151914	DST	667	Yes	2e-07
rs1871047	19	44848489	ENSG00000130202	NECTIN2	5819	Yes	2e-06
rs1925690	6	87157345	ENSG00000188994	ZNF292	23036	Yes	3e-08
rs2632516	17	58331728	ENSG00000265206	AC004687.1			5e-08
rs2632516	17	58331728	ENSG00000265148	TSPOAP1-AS1	100506779	No	5e-08
rs2965169	19	44747899	ENSG00000069399	BCL3	602	Yes	3e-57
rs3764640	19	1207239	ENSG00000118046	STK11	6794	Yes	8e-06
rs41289512	19	44848259	ENSG00000130202	NECTIN2	5819	Yes	6e-276
rs561654715	19	44890947	ENSG00000267114	AC011481.1			9e-19
rs71352238	19	44891079	ENSG00000267114	AC011481.1			2e-25
rs7251911	19	45079144	ENSG00000267348	GEMIN7-AS1	105372419	No	5e-08
rs76692773	19	44890954	ENSG00000267114	AC011481.1			9e-24
rs769449	19	44906745	ENSG00000130203	APOE	348	Yes	7e-30
rs79335261	12	56103857	ENSG00000257411	AC034102.2			7e-08
rs79926713	6	33427745	ENSG00000197283	SYNGAP1	8831	Yes	8e-06
rs867611	11	86065502	ENSG00000073921	PICALM	8301	Yes	2e-18

### Sheet: Promoter Flanking Region
snp	chr	pos	ensembl_id	symbol	entrez_id	in PPI	P VALUE from GWAS Catalog
rs1014897	20	914814	ENSG00000101280	ANGPT4	51378	Yes	6e-06
rs10194375	2	127082205	ENSG00000136717	BIN1	274	Yes	5e-08
rs10421247	19	45154228	ENSG00000007047	MARK4	57787	Yes	7e-09
rs10421247	19	45154228	ENSG00000179846	NKPD1	284353	No	7e-09
rs10498633	14	92460608	ENSG00000140090	SLC24A4	123041	No	2e-07
rs10792832	11	86156833	ENSG00000073921	PICALM	8301	Yes	1e-14
rs113260531	17	5235685	ENSG00000261879	AC087500.1	100130950	No	9e-10
rs11771145	7	143413669	ENSG00000229153	EPHA1-AS1	285965	No	1e-06
rs12590654	14	92472511	ENSG00000140090	SLC24A4	123041	No	2e-10
rs138137383	19	45098343	ENSG00000007047	MARK4	57787	Yes	2e-15
rs138137383	19	45098343	ENSG00000104866	PPP1R37	284352	Yes	2e-15
rs138190086	17	63460787	ENSG00000265971	ACE	1636	Yes	5e-09
rs140661185	2	65382753	ENSG00000198369	SPRED2	200734	Yes	1e-06
rs141846544	8	80432793	ENSG00000253238	AC034114.2			9e-06
rs145049847	16	22190681	ENSG00000183921	SDR42E2	100288072	No	8e-09
rs146322114	15	101501820	ENSG00000140479	PCSK6	5046	Yes	2e-06
rs147285445	10	88850285	ENSG00000152766	ANKRD22	118932	Yes	4e-06
rs148273964	19	11323255	ENSG00000267174	AC011472.2			8e-07
rs148273964	19	11323255	ENSG00000267576	AC011472.3			8e-07
rs148273964	19	11323255	ENSG00000105514	RAB3D	9545	Yes	8e-07
rs148273964	19	11323255	ENSG00000130167	TSPAN16	26526	No	8e-07
rs17488073	4	184407819	ENSG00000168310	IRF2	3660	Yes	2e-07
rs2484	3	197541698	ENSG00000161267	BDH1	622	Yes	3e-06
rs2484	3	197541698	ENSG00000275544	BDH1	622	Yes	3e-06
rs28399637	19	44820881	ENSG00000187244	BCAM	4059	Yes	2e-143
rs28834970	8	27337604	ENSG00000120899	PTK2B	2185	Yes	1e-11
rs2965156	19	44685157	ENSG00000266903	AC243964.2	107985305	No	5e-08
rs314277	6	104959787	ENSG00000187772	LIN28B	389421	Yes	5e-06
rs375972689	19	44857231	ENSG00000130202	NECTIN2	5819	Yes	1e-32
rs3865444	19	51224706	ENSG00000105383	CD33	945	Yes	6e-09
rs433852	19	48613847	ENSG00000105523	FAM83E	54854	No	8e-06
rs439401	19	44911194	ENSG00000280087	AC011481.3			3e-09
rs440277	19	44857967	ENSG00000130202	NECTIN2	5819	Yes	2e-07
rs4575098	1	161185602	ENSG00000158859	ADAMTS4	9507	Yes	2e-10
rs484947	1	229029741	ENSG00000282111	AL137793.2	105373158	No	2e-06
rs543844	6	44457063	ENSG00000096401	CDC5L	988	Yes	1e-07
rs55923289	19	44737327	ENSG00000069399	BCL3	602	Yes	3e-44
rs56378310	13	110537326	ENSG00000139832	RAB20	55647	Yes	2e-06
rs58370486	7	16668236	ENSG00000136261	BZW2	28969	Yes	6e-11
rs6014724	20	56423488	ENSG00000087589	CASS4	57091	Yes	7e-10
rs6016505	20	41049649	ENSG00000198900	TOP1	7150	Yes	4e-06
rs7225151	17	5233752	ENSG00000261879	AC087500.1	100130950	No	1e-10
rs7225151	17	5233752	ENSG00000161929	SCIMP	388325	Yes	1e-10
rs7561207	2	69138666	ENSG00000169604	ANTXR1	84168	Yes	4e-06
rs75627662	19	44910319	ENSG00000130208	APOC1	341	Yes	8e-07
rs75627662	19	44910319	ENSG00000214855	APOC1P1	342	Yes	8e-07
rs75627662	19	44910319	ENSG00000234906	APOC2	344	Yes	8e-07
rs75627662	19	44910319	ENSG00000267467	APOC4	346	Yes	8e-07
rs75627662	19	44910319		APOC4-APOC2	100533990	Yes	8e-07
rs75627662	19	44910319	ENSG00000130203	APOE	348	Yes	8e-07
rs75627662	19	44910319	ENSG00000187244	BCAM	4059	Yes	8e-07
rs75627662	19	44910319	ENSG00000104853	CLPTM1	1209	Yes	8e-07
rs75627662	19	44910319	ENSG00000130202	PVRL2	5819	Yes	8e-07
rs75627662	19	44910319	ENSG00000104856	RELB	5971	Yes	8e-07
rs75627662	19	44910319	ENSG00000130204	TOMM40	10452	Yes	8e-07
rs76670936	19	44693311	ENSG00000266903	AC243964.2	107985305	No	5e-08
rs78022502	2	127638592	ENSG00000072163	LIMS2	55679	Yes	2e-06
rs7810606	7	143411065	ENSG00000229153	EPHA1-AS1	285965	No	4e-11
rs78194510	12	124853790	ENSG00000073060	SCARB1	949	Yes	4e-09
rs79638902	19	44718495	ENSG00000266903	AC243964.2	107985305	No	5e-08
rs8039237	15	94845722	ENSG00000277654	AC087633.2			1e-07
rs8112526	19	44857505	ENSG00000130202	NECTIN2	5819	Yes	5e-08
rs857551	21	43410112	ENSG00000142178	SIK1	150094	Yes	7e-07
rs912322	13	109155938	ENSG00000041515	MYO16	23026	Yes	1e-06
rs9331888	8	27611345	ENSG00000120885	CLU	1191	Yes	6e-10
rs9331888	8	27598736	ENSG00000120885	CLU	1191	Yes	6e-10
rs9331888	8	27607002	ENSG00000120885	CLU	1191	Yes	6e-10
rs9384488	6	156688247	ENSG00000049618	ARID1B	57492	Yes	3e-06
rs9749589	19	3405594	ENSG00000141905	NFIC	4782	Yes	2e-08
rs983392	11	60156035	ENSG00000110077	MS4A6A	64231	No	2e-11

### Sheet: TF
snp	chr	pos	ensembl_id	symbol	entrez_id	in PPI	P VALUE from GWAS Catalog
rs1034435	22	48492443	ENSG00000219438	FAM19A5	25817	No	3e-06
rs10426423	19	44844996	ENSG00000187244	BCAM	4059	Yes	3e-06
rs10426423	19	44844996	ENSG00000130202	NECTIN2	5819	Yes	3e-06
rs10953322	7	101103377	ENSG00000169871	TRIM56	81844	Yes	5e-06
rs112481437	19	45045877	ENSG00000104859	CLASRP	11129	Yes	1e-17
rs117760708	16	87653662	ENSG00000154118	JPH3	57338	Yes	3e-06
rs12463049	19	45187692	ENSG00000266958	AC005779.1			5e-08
rs12463049	19	45187692	ENSG00000267545	AC005779.2			5e-08
rs12463049	19	45187692	ENSG00000007047	MARK4	57787	Yes	5e-08
rs1532278	8	27608798	ENSG00000120885	CLU	1191	Yes	6e-10
rs181228315	17	75453551	ENSG00000177728	TMEM94	9772	Yes	2e-06
rs191603973	7	155309976	ENSG00000186480	INSIG1	3638	Yes	7e-07
rs3764650	19	1046521	ENSG00000064687	ABCA7	10347	Yes	5e-17
rs4038131	2	17593765	ENSG00000163032	VSNL1	7447	Yes	6e-07
rs4732728	8	27584004	ENSG00000234770	GULOP	2989	No	5e-08
rs4735340	8	94964023	ENSG00000156170	NDUFAF6	137682	Yes	9e-08
rs72807343	5	179811261	ENSG00000161011	SQSTM1	8878	Yes	7e-07
rs7920721	10	11678309	ENSG00000134463	ECHDC3	79746	No	2e-11
rs8033755	15	28136400	ENSG00000128731	HERC2	8924	Yes	1e-07
rs8033755	15	28136400	ENSG00000276802	HERC2	8924	Yes	1e-07
