## Supplementary Tables for "A Network-based Deep Learning Framework Catalyzes GWAS and Multi-Omics Findings to Biology and Drug Repurposing for Alzheimer’s Disease": Supplemental Table S4.xlsx

### Sheet: DRUG TARGET
node_id	node	drug target	therapeutic target for AD	already discovered by gene regulatory elements or GWAS Catalog
16	AARS	Y
19	ABCA1	Y		Y (regulatory)
71	ACTG1	Y
51412	ACTL6B
57136	APMAP
348	APOE	Y		Y (regulatory)
23780	APOL2
351	APP	Y	Y
57492	ARID1B			Y (regulatory)
439	ASNA1
1386	ATF2	Y	Y
467	ATF3	Y
490	ATP2B1
23621	BACE1	Y	Y
10134	BCAP31
602	BCL3			Y (regulatory)
274	BIN1			Y (regulatory)
662	BNIP1
8911	CACNA1I
113201	CASC4
867	CBL
79879	CCDC134			Y (regulatory)
988	CDC5L			Y (regulatory)
64866	CDCP1
1020	CDK5	Y	Y
1080	CFTR	Y
57680	CHD8
26097	CHTOP
9793	CKAP5			Y (regulatory)
11129	CLASRP			Y (regulatory)
23601	CLEC5A
9022	CLIC3
1191	CLU	Y		Y (regulatory)
10814	CPLX2
79869	CPSF7
53944	CSNK1G1	Y
1457	CSNK2A1	Y
1490	CTGF
23500	DAAM2
1605	DAG1
65992	DDRGK1
113878	DTX2
10682	EBP	Y
2023	ENO1	Y
23136	EPB41L3
11160	ERLIN2
55218	EXD2
150864	FAM117B
23196	FAM120A
10160	FARP1			Y (regulatory)
2091	FBL
2192	FBLN1
10979	FERMT2			Y (regulatory)
83888	FGFBP2
2290	FOXG1
83786	FRMD8
2534	FYN	Y	Y
2624	GATA2
55340	GIMAP5
2705	GJB1
54762	GRAMD1C
2932	GSK3B	Y	Y	Y (GWAS catalog)
3003	GZMK
64224	HERPUD2
3099	HK2
9455	HOMER2
3241	HPCAL1
3309	HSPA5	Y
3339	HSPG2	Y		Y (regulatory)
8870	IER3
9173	IL1RL1
3615	IMPDH2
3688	ITGB1	Y
126306	JSRP1
80333	KCNIP4
9493	KIF23
9314	KLF4
55679	LIMS2			Y (regulatory)
10459	MAD2L2
8567	MADD			Y (regulatory)
5598	MAPK7	Y		Y (regulatory)
9261	MAPKAPK2	Y
10982	MAPRE2
4137	MAPT	Y		Y (GWAS catalog)
57787	MARK4	Y	Y	Y (regulatory)
4209	MEF2D
113655	MFSD3
57591	MKL1	Y	Y
4343	MOV10
8777	MPDZ
23164	MPRIP
2206	MS4A2	Y
4643	MYO1E
23413	NCS1	Y		Y (regulatory)
23385	NCSTN
4867	NPHP1
4835	NQO2	Y
146852	ODF4
4976	OPA1
94101	ORMDL1
94103	ORMDL3
5027	P2RX7
5062	PAK2	Y		Y (GWAS catalog)
5136	PDE1A	Y		Y (GWAS catalog)
8301	PICALM			Y (regulatory)
23396	PIP5K1C	Y
5339	PLEC
5616	PRKY
5729	PTGDR	Y
2185	PTK2B	Y	Y	Y (regulatory)
114971	PTPMT1			Y (GWAS catalog)
5819	PVRL2			Y (regulatory)
5829	PXN
81890	QTRT1
9649	RALGPS1
6009	RHEB
91445	RNF185
64221	ROBO3
862	RUNX1T1
6319	SCD
55681	SCYL2
26984	SEC22A
23451	SF3B1
9467	SH3BP5
150094	SIK1	Y		Y (regulatory)
6510	SLC1A5	Y
1468	SLC25A10	Y
54407	SLC38A2
23013	SPEN
200734	SPRED2			Y (regulatory)
8027	STAM
6780	STAU1
6853	SYN1
85461	TANC1
6949	TCOF1
7042	TGFB2			Y (regulatory)
9967	THRAP3
92609	TIMM50
200728	TMEM17
79188	TMEM43
10188	TNK2	Y
64759	TNS3
10452	TOMM40			Y (regulatory)
7150	TOP1	Y		Y (regulatory)
23471	TRAM1
203062	TSNARE1
10098	TSPAN5
55787	TXLNG
81567	TXNDC5
7409	VAV1
7447	VSNL1			Y (regulatory)
23001	WDFY3
4904	YBX1
8089	YEATS4
55432	YOD1
55625	ZDHHC7

### Sheet: DEG for microarray
node_id	node	DEG by microarray	already discovered by gene regulatory elements or GWAS Catalog
16	AARS
19	ABCA1	Y	Y (regulatory)
71	ACTG1
51412	ACTL6B	Y
57136	APMAP
348	APOE		Y (regulatory)
23780	APOL2
351	APP
57492	ARID1B		Y (regulatory)
439	ASNA1
1386	ATF2
467	ATF3
490	ATP2B1	Y
23621	BACE1
10134	BCAP31
602	BCL3		Y (regulatory)
274	BIN1		Y (regulatory)
662	BNIP1
8911	CACNA1I
113201	CASC4
867	CBL
79879	CCDC134		Y (regulatory)
988	CDC5L		Y (regulatory)
64866	CDCP1
1020	CDK5	Y
1080	CFTR
57680	CHD8
26097	CHTOP
9793	CKAP5		Y (regulatory)
11129	CLASRP		Y (regulatory)
23601	CLEC5A
9022	CLIC3
1191	CLU		Y (regulatory)
10814	CPLX2	Y
79869	CPSF7	Y
53944	CSNK1G1
1457	CSNK2A1
1490	CTGF
23500	DAAM2
1605	DAG1
65992	DDRGK1
113878	DTX2
10682	EBP
2023	ENO1
23136	EPB41L3	Y
11160	ERLIN2
55218	EXD2
150864	FAM117B
23196	FAM120A
10160	FARP1		Y (regulatory)
2091	FBL
2192	FBLN1
10979	FERMT2		Y (regulatory)
83888	FGFBP2
2290	FOXG1
83786	FRMD8
2534	FYN
2624	GATA2
55340	GIMAP5
2705	GJB1
54762	GRAMD1C
2932	GSK3B		Y (GWAS catalog)
3003	GZMK
64224	HERPUD2
3099	HK2
9455	HOMER2
3241	HPCAL1	Y
3309	HSPA5
3339	HSPG2		Y (regulatory)
8870	IER3
9173	IL1RL1
3615	IMPDH2
3688	ITGB1
126306	JSRP1
80333	KCNIP4
9493	KIF23
9314	KLF4
55679	LIMS2		Y (regulatory)
10459	MAD2L2
8567	MADD	Y	Y (regulatory)
5598	MAPK7		Y (regulatory)
9261	MAPKAPK2	Y
10982	MAPRE2
4137	MAPT		Y (GWAS catalog)
57787	MARK4		Y (regulatory)
4209	MEF2D	Y
113655	MFSD3	Y
57591	MKL1
4343	MOV10
8777	MPDZ
23164	MPRIP
2206	MS4A2
4643	MYO1E
23413	NCS1		Y (regulatory)
23385	NCSTN
4867	NPHP1
4835	NQO2
146852	ODF4
4976	OPA1
94101	ORMDL1
94103	ORMDL3
5027	P2RX7	Y
5062	PAK2	Y	Y (GWAS catalog)
5136	PDE1A	Y	Y (GWAS catalog)
8301	PICALM		Y (regulatory)
23396	PIP5K1C
5339	PLEC	Y
5616	PRKY
5729	PTGDR
2185	PTK2B	Y	Y (regulatory)
114971	PTPMT1		Y (GWAS catalog)
5819	PVRL2		Y (regulatory)
5829	PXN	Y
81890	QTRT1
9649	RALGPS1
6009	RHEB
91445	RNF185
64221	ROBO3
862	RUNX1T1
6319	SCD
55681	SCYL2
26984	SEC22A	Y
23451	SF3B1
9467	SH3BP5
150094	SIK1		Y (regulatory)
6510	SLC1A5
1468	SLC25A10
54407	SLC38A2	Y
23013	SPEN
200734	SPRED2		Y (regulatory)
8027	STAM	Y
6780	STAU1
6853	SYN1	Y
85461	TANC1
6949	TCOF1
7042	TGFB2	Y	Y (regulatory)
9967	THRAP3
92609	TIMM50	Y
200728	TMEM17	Y
79188	TMEM43
10188	TNK2
64759	TNS3	Y
10452	TOMM40		Y (regulatory)
7150	TOP1		Y (regulatory)
23471	TRAM1
203062	TSNARE1
10098	TSPAN5	Y
55787	TXLNG
81567	TXNDC5
7409	VAV1
7447	VSNL1	Y	Y (regulatory)
23001	WDFY3
4904	YBX1
8089	YEATS4	Y
55432	YOD1
55625	ZDHHC7

### Sheet: DEG for bulk RNA-seq
node_id	node	DEG by RNA-seq	already discovered by gene regulatory elements or GWAS Catalog
16	AARS
19	ABCA1	Y	Y (regulatory)
71	ACTG1	Y
51412	ACTL6B	Y
57136	APMAP	Y
348	APOE		Y (regulatory)
23780	APOL2	Y
351	APP
57492	ARID1B		Y (regulatory)
439	ASNA1
1386	ATF2
467	ATF3	Y
490	ATP2B1	Y
23621	BACE1
10134	BCAP31
602	BCL3	Y	Y (regulatory)
274	BIN1		Y (regulatory)
662	BNIP1	Y
8911	CACNA1I	Y
113201	CASC4
867	CBL	Y
79879	CCDC134		Y (regulatory)
988	CDC5L		Y (regulatory)
64866	CDCP1
1020	CDK5	Y
1080	CFTR
57680	CHD8
26097	CHTOP
9793	CKAP5	Y	Y (regulatory)
11129	CLASRP		Y (regulatory)
23601	CLEC5A	Y
9022	CLIC3
1191	CLU		Y (regulatory)
10814	CPLX2	Y
79869	CPSF7
53944	CSNK1G1
1457	CSNK2A1
1490	CTGF
23500	DAAM2
1605	DAG1
65992	DDRGK1
113878	DTX2	Y
10682	EBP
2023	ENO1
23136	EPB41L3	Y
11160	ERLIN2
55218	EXD2
150864	FAM117B
23196	FAM120A
10160	FARP1		Y (regulatory)
2091	FBL
2192	FBLN1
10979	FERMT2		Y (regulatory)
83888	FGFBP2
2290	FOXG1
83786	FRMD8	Y
2534	FYN
2624	GATA2	Y
55340	GIMAP5	Y
2705	GJB1
54762	GRAMD1C
2932	GSK3B	Y	Y (GWAS catalog)
3003	GZMK	Y
64224	HERPUD2
3099	HK2	Y
9455	HOMER2	Y
3241	HPCAL1	Y
3309	HSPA5
3339	HSPG2	Y	Y (regulatory)
8870	IER3	Y
9173	IL1RL1
3615	IMPDH2
3688	ITGB1	Y
126306	JSRP1
80333	KCNIP4	Y
9493	KIF23
9314	KLF4	Y
55679	LIMS2		Y (regulatory)
10459	MAD2L2
8567	MADD	Y	Y (regulatory)
5598	MAPK7	Y	Y (regulatory)
9261	MAPKAPK2	Y
10982	MAPRE2	Y
4137	MAPT		Y (GWAS catalog)
57787	MARK4	Y	Y (regulatory)
4209	MEF2D
113655	MFSD3
57591	MKL1
4343	MOV10	Y
8777	MPDZ	Y
23164	MPRIP	Y
2206	MS4A2
4643	MYO1E	Y
23413	NCS1	Y	Y (regulatory)
23385	NCSTN
4867	NPHP1
4835	NQO2	Y
146852	ODF4
4976	OPA1	Y
94101	ORMDL1
94103	ORMDL3
5027	P2RX7	Y
5062	PAK2	Y	Y (GWAS catalog)
5136	PDE1A	Y	Y (GWAS catalog)
8301	PICALM		Y (regulatory)
23396	PIP5K1C	Y
5339	PLEC
5616	PRKY	Y
5729	PTGDR
2185	PTK2B	Y	Y (regulatory)
114971	PTPMT1		Y (GWAS catalog)
5819	PVRL2		Y (regulatory)
5829	PXN	Y
81890	QTRT1
9649	RALGPS1
6009	RHEB
91445	RNF185
64221	ROBO3
862	RUNX1T1
6319	SCD
55681	SCYL2
26984	SEC22A
23451	SF3B1	Y
9467	SH3BP5	Y
150094	SIK1		Y (regulatory)
6510	SLC1A5	Y
1468	SLC25A10
54407	SLC38A2	Y
23013	SPEN	Y
200734	SPRED2		Y (regulatory)
8027	STAM	Y
6780	STAU1
6853	SYN1
85461	TANC1	Y
6949	TCOF1	Y
7042	TGFB2		Y (regulatory)
9967	THRAP3
92609	TIMM50	Y
200728	TMEM17	Y
79188	TMEM43	Y
10188	TNK2
64759	TNS3
10452	TOMM40	Y	Y (regulatory)
7150	TOP1		Y (regulatory)
23471	TRAM1	Y
203062	TSNARE1	Y
10098	TSPAN5	Y
55787	TXLNG
81567	TXNDC5
7409	VAV1
7447	VSNL1	Y	Y (regulatory)
23001	WDFY3
4904	YBX1	Y
8089	YEATS4
55432	YOD1	Y
55625	ZDHHC7

### Sheet: DEG for proteomics study
node_id	node	DEG by proteome	already discovered by gene regulatory elements or GWAS Catalog
16	AARS
19	ABCA1	Y	Y (regulatory)
71	ACTG1	Y
51412	ACTL6B	Y
57136	APMAP
348	APOE	Y	Y (regulatory)
23780	APOL2
351	APP	Y
57492	ARID1B		Y (regulatory)
439	ASNA1
1386	ATF2
467	ATF3
490	ATP2B1	Y
23621	BACE1	Y
10134	BCAP31	Y
602	BCL3		Y (regulatory)
274	BIN1	Y	Y (regulatory)
662	BNIP1
8911	CACNA1I
113201	CASC4
867	CBL
79879	CCDC134		Y (regulatory)
988	CDC5L		Y (regulatory)
64866	CDCP1
1020	CDK5
1080	CFTR
57680	CHD8
26097	CHTOP
9793	CKAP5	Y	Y (regulatory)
11129	CLASRP		Y (regulatory)
23601	CLEC5A
9022	CLIC3
1191	CLU	Y	Y (regulatory)
10814	CPLX2	Y
79869	CPSF7
53944	CSNK1G1
1457	CSNK2A1
1490	CTGF
23500	DAAM2
1605	DAG1
65992	DDRGK1	Y
113878	DTX2
10682	EBP
2023	ENO1	Y
23136	EPB41L3
11160	ERLIN2
55218	EXD2
150864	FAM117B
23196	FAM120A
10160	FARP1		Y (regulatory)
2091	FBL
2192	FBLN1
10979	FERMT2	Y	Y (regulatory)
83888	FGFBP2
2290	FOXG1
83786	FRMD8
2534	FYN
2624	GATA2
55340	GIMAP5
2705	GJB1
54762	GRAMD1C
2932	GSK3B		Y (GWAS catalog)
3003	GZMK
64224	HERPUD2
3099	HK2	Y
9455	HOMER2
3241	HPCAL1
3309	HSPA5	Y
3339	HSPG2	Y	Y (regulatory)
8870	IER3
9173	IL1RL1
3615	IMPDH2
3688	ITGB1
126306	JSRP1
80333	KCNIP4
9493	KIF23
9314	KLF4
55679	LIMS2		Y (regulatory)
10459	MAD2L2
8567	MADD		Y (regulatory)
5598	MAPK7		Y (regulatory)
9261	MAPKAPK2
10982	MAPRE2
4137	MAPT	Y	Y (GWAS catalog)
57787	MARK4		Y (regulatory)
4209	MEF2D
113655	MFSD3
57591	MKL1
4343	MOV10
8777	MPDZ
23164	MPRIP
2206	MS4A2
4643	MYO1E	Y
23413	NCS1		Y (regulatory)
23385	NCSTN	Y
4867	NPHP1
4835	NQO2
146852	ODF4
4976	OPA1
94101	ORMDL1
94103	ORMDL3
5027	P2RX7
5062	PAK2		Y (GWAS catalog)
5136	PDE1A		Y (GWAS catalog)
8301	PICALM		Y (regulatory)
23396	PIP5K1C	Y
5339	PLEC	Y
5616	PRKY
5729	PTGDR
2185	PTK2B		Y (regulatory)
114971	PTPMT1		Y (GWAS catalog)
5819	PVRL2		Y (regulatory)
5829	PXN
81890	QTRT1
9649	RALGPS1
6009	RHEB
91445	RNF185
64221	ROBO3
862	RUNX1T1
6319	SCD
55681	SCYL2
26984	SEC22A
23451	SF3B1	Y
9467	SH3BP5
150094	SIK1		Y (regulatory)
6510	SLC1A5	Y
1468	SLC25A10
54407	SLC38A2
23013	SPEN
200734	SPRED2		Y (regulatory)
8027	STAM
6780	STAU1
6853	SYN1	Y
85461	TANC1
6949	TCOF1
7042	TGFB2		Y (regulatory)
9967	THRAP3
92609	TIMM50
200728	TMEM17
79188	TMEM43
10188	TNK2	Y
64759	TNS3
10452	TOMM40		Y (regulatory)
7150	TOP1		Y (regulatory)
23471	TRAM1
203062	TSNARE1
10098	TSPAN5
55787	TXLNG
81567	TXNDC5
7409	VAV1	Y
7447	VSNL1	Y	Y (regulatory)
23001	WDFY3
4904	YBX1
8089	YEATS4
55432	YOD1
55625	ZDHHC7

### Sheet: DAM DEG in module
node_id	node	DEG with DAM	already discovered by gene regulatory elements or GWAS Catalog
51412	ACTL6B	Y
348	APOE	Y	Y (regulatory)
351	APP	Y
467	ATF3	Y
490	ATP2B1	Y
274	BIN1	Y	Y (regulatory)
4137	MAPT	Y	Y (GWAS catalog)
4209	MEF2D	Y
4643	MYO1E	Y
8301	PICALM	Y	Y (regulatory)
114971	PTPMT1	Y	Y (GWAS catalog)
9649	RALGPS1	Y
64759	TNS3	Y
7150	TOP1	Y	Y (regulatory)
16	AARS
19	ABCA1		Y (regulatory)
71	ACTG1
57136	APMAP
23780	APOL2
57492	ARID1B		Y (regulatory)
439	ASNA1
1386	ATF2
23621	BACE1
10134	BCAP31
602	BCL3		Y (regulatory)
662	BNIP1
8911	CACNA1I
113201	CASC4
867	CBL
79879	CCDC134		Y (regulatory)
988	CDC5L		Y (regulatory)
64866	CDCP1
1020	CDK5
1080	CFTR
57680	CHD8
26097	CHTOP
9793	CKAP5		Y (regulatory)
11129	CLASRP		Y (regulatory)
23601	CLEC5A
9022	CLIC3
1191	CLU		Y (regulatory)
10814	CPLX2
79869	CPSF7
53944	CSNK1G1
1457	CSNK2A1
1490	CTGF
23500	DAAM2
1605	DAG1
65992	DDRGK1
113878	DTX2
10682	EBP
2023	ENO1
23136	EPB41L3
11160	ERLIN2
55218	EXD2
150864	FAM117B
23196	FAM120A
10160	FARP1		Y (regulatory)
2091	FBL
2192	FBLN1
10979	FERMT2		Y (regulatory)
83888	FGFBP2
2290	FOXG1
83786	FRMD8
2534	FYN
2624	GATA2
55340	GIMAP5
2705	GJB1
54762	GRAMD1C
2932	GSK3B		Y (GWAS catalog)
3003	GZMK
64224	HERPUD2
3099	HK2
9455	HOMER2
3241	HPCAL1
3309	HSPA5
3339	HSPG2		Y (regulatory)
8870	IER3
9173	IL1RL1
3615	IMPDH2
3688	ITGB1
126306	JSRP1
80333	KCNIP4
9493	KIF23
9314	KLF4
55679	LIMS2		Y (regulatory)
10459	MAD2L2
8567	MADD		Y (regulatory)
5598	MAPK7		Y (regulatory)
9261	MAPKAPK2
10982	MAPRE2
57787	MARK4		Y (regulatory)
113655	MFSD3
57591	MKL1
4343	MOV10
8777	MPDZ
23164	MPRIP
2206	MS4A2		Y (GWAS catalog)
23413	NCS1		Y (regulatory)
23385	NCSTN
4867	NPHP1
4835	NQO2
146852	ODF4
4976	OPA1
94101	ORMDL1
94103	ORMDL3
5027	P2RX7
5062	PAK2		Y (GWAS catalog)
5136	PDE1A		Y (GWAS catalog)
23396	PIP5K1C
5339	PLEC
5616	PRKY
5729	PTGDR
2185	PTK2B		Y (regulatory)
5819	PVRL2		Y (regulatory)
5829	PXN
81890	QTRT1
6009	RHEB
91445	RNF185
64221	ROBO3
862	RUNX1T1
6319	SCD
55681	SCYL2
26984	SEC22A
23451	SF3B1
9467	SH3BP5
150094	SIK1		Y (regulatory)
6510	SLC1A5
1468	SLC25A10
54407	SLC38A2
23013	SPEN
200734	SPRED2		Y (regulatory)
8027	STAM
6780	STAU1
6853	SYN1
85461	TANC1
6949	TCOF1
7042	TGFB2		Y (regulatory)
9967	THRAP3
92609	TIMM50
200728	TMEM17
79188	TMEM43
10188	TNK2
10452	TOMM40		Y (regulatory)
23471	TRAM1
203062	TSNARE1
10098	TSPAN5
55787	TXLNG
81567	TXNDC5
7409	VAV1
7447	VSNL1		Y (regulatory)
23001	WDFY3
4904	YBX1
8089	YEATS4
55432	YOD1
55625	ZDHHC7

### Sheet: DAA DEG in module
node_id	node	DEG with DAA	already discovered by gene regulatory elements or GWAS Catalog
16	AARS
19	ABCA1	Y	Y (regulatory)
71	ACTG1
51412	ACTL6B
57136	APMAP
348	APOE		Y (regulatory)
23780	APOL2
351	APP
57492	ARID1B		Y (regulatory)
439	ASNA1
1386	ATF2
467	ATF3
490	ATP2B1
23621	BACE1
10134	BCAP31
602	BCL3		Y (regulatory)
274	BIN1		Y (regulatory)
662	BNIP1
8911	CACNA1I
113201	CASC4
867	CBL
79879	CCDC134		Y (regulatory)
988	CDC5L		Y (regulatory)
64866	CDCP1
1020	CDK5
1080	CFTR
57680	CHD8
26097	CHTOP
9793	CKAP5		Y (regulatory)
11129	CLASRP		Y (regulatory)
23601	CLEC5A
9022	CLIC3
1191	CLU	Y	Y (regulatory)
10814	CPLX2	Y
79869	CPSF7
53944	CSNK1G1
1457	CSNK2A1
1490	CTGF
23500	DAAM2	Y
1605	DAG1	Y
65992	DDRGK1	Y
113878	DTX2
10682	EBP
2023	ENO1	Y
23136	EPB41L3	Y
11160	ERLIN2
55218	EXD2
150864	FAM117B
23196	FAM120A
10160	FARP1	Y	Y (regulatory)
2091	FBL
2192	FBLN1
10979	FERMT2		Y (regulatory)
83888	FGFBP2
2290	FOXG1
83786	FRMD8
2534	FYN	Y
2624	GATA2
55340	GIMAP5
2705	GJB1
54762	GRAMD1C	Y
2932	GSK3B		Y (GWAS catalog)
3003	GZMK
64224	HERPUD2
3099	HK2
9455	HOMER2
3241	HPCAL1
3309	HSPA5	Y
3339	HSPG2		Y (regulatory)
8870	IER3
9173	IL1RL1
3615	IMPDH2
3688	ITGB1
126306	JSRP1
80333	KCNIP4	Y
9493	KIF23
9314	KLF4	Y
55679	LIMS2		Y (regulatory)
10459	MAD2L2
8567	MADD		Y (regulatory)
5598	MAPK7		Y (regulatory)
9261	MAPKAPK2
10982	MAPRE2	Y
4137	MAPT		Y (GWAS catalog)
57787	MARK4		Y (regulatory)
4209	MEF2D
113655	MFSD3
57591	MKL1
4343	MOV10
8777	MPDZ
23164	MPRIP
2206	MS4A2		Y (GWAS catalog)
4643	MYO1E
23413	NCS1		Y (regulatory)
23385	NCSTN
4867	NPHP1
4835	NQO2
146852	ODF4
4976	OPA1
94101	ORMDL1
94103	ORMDL3
5027	P2RX7	Y
5062	PAK2		Y (GWAS catalog)
5136	PDE1A	Y	Y (GWAS catalog)
8301	PICALM		Y (regulatory)
23396	PIP5K1C
5339	PLEC	Y
5616	PRKY
5729	PTGDR
2185	PTK2B		Y (regulatory)
114971	PTPMT1		Y (GWAS catalog)
5819	PVRL2		Y (regulatory)
5829	PXN
81890	QTRT1
9649	RALGPS1
6009	RHEB	Y
91445	RNF185
64221	ROBO3
862	RUNX1T1
6319	SCD
55681	SCYL2
26984	SEC22A
23451	SF3B1
9467	SH3BP5
150094	SIK1		Y (regulatory)
6510	SLC1A5
1468	SLC25A10
54407	SLC38A2	Y
23013	SPEN
200734	SPRED2	Y	Y (regulatory)
8027	STAM
6780	STAU1
6853	SYN1
85461	TANC1	Y
6949	TCOF1
7042	TGFB2	Y	Y (regulatory)
9967	THRAP3
92609	TIMM50
200728	TMEM17
79188	TMEM43
10188	TNK2
64759	TNS3
10452	TOMM40		Y (regulatory)
7150	TOP1		Y (regulatory)
23471	TRAM1
203062	TSNARE1
10098	TSPAN5
55787	TXLNG
81567	TXNDC5
7409	VAV1
7447	VSNL1	Y	Y (regulatory)
23001	WDFY3
4904	YBX1
8089	YEATS4
55432	YOD1	Y
55625	ZDHHC7

### Sheet: multi-omics validation
node_id	node	predicted score	already discovered by gene regulatory elements or GWAS Catalog	drug target	DEG by microarray	DEG by RNA-seq	DEG with DAM	DEG with DAA	DEG by proteome	Literature Evidence	Sum
4209	MEF2D	12.2584		0	1	0	1	0	0	1	3
10814	CPLX2	11.742		0	1	1	0	1	1	1	5
2185	PTK2B	11.1237	Y (regulatory)	1	1	1	0	0	0	1	4
602	BCL3	10.9575	Y (regulatory)	0	0	1	0	0	0	1	2
348	APOE	10.8673	Y (regulatory)	1	0	0	1	0	1	1	4
55679	LIMS2	10.8244	Y (regulatory)	0	0	0	0	0	0	1	1
1080	CFTR	10.7678		1	0	0	0	0	0	1	2
23500	DAAM2	10.1679		0	0	0	0	1	0	0	1
55787	TXLNG	10.1385		0	0	0	0	0	0	0	0
274	BIN1	10.0663	Y (regulatory)	0	0	0	1	0	1	1	3
11160	ERLIN2	9.96257		0	0	0	0	0	0	1	1
3339	HSPG2	9.77891	Y (regulatory)	1	0	1	0	0	1	1	4
6009	RHEB	9.7414		0	0	0	0	1	0	1	2
57787	MARK4	9.57966	Y (regulatory)	1	0	1	0	0	0	1	3
113878	DTX2	9.32768		0	0	1	0	0	0	0	1
8301	PICALM	9.3113	Y (regulatory)	0	0	0	1	0	0	1	2
4137	MAPT	9.2531	Y (GWAS catalog)	1	0	0	1	0	1	1	4
7042	TGFB2	9.06603	Y (regulatory)	0	1	0	0	1	0	1	3
1191	CLU	9.0586	Y (regulatory)	1	0	0	0	1	1	1	4
2932	GSK3B	9.01531	Y (GWAS catalog)	1	0	1	0	0	0	1	3
5819	PVRL2	8.83952	Y (regulatory)	0	0	0	0	0	0	1	1
150094	SIK1	8.77416	Y (regulatory)	1	0	0	0	0	0	1	2
10452	TOMM40	8.74611	Y (regulatory)	0	0	1	0	0	0	1	2
351	APP	8.65726		1	0	0	1	0	1	1	4
5829	PXN	8.60033		0	1	1	0	0	0	0	2
54762	GRAMD1C	8.38805		0	0	0	0	1	0	0	1
3241	HPCAL1	8.37602		0	1	1	0	0	0	0	2
9314	KLF4	8.35191		0	0	1	0	1	0	1	3
23164	MPRIP	8.3226		0	0	1	0	0	0	0	1
26984	SEC22A	8.31592		0	1	0	0	0	0	0	1
9967	THRAP3	8.27265		0	0	0	0	0	0	0	0
8027	STAM	8.18904		0	1	1	0	0	0	0	2
51412	ACTL6B	8.12181		0	1	1	1	0	1	0	4
9649	RALGPS1	8.03979		0	0	0	1	0	0	0	1
8089	YEATS4	8.02007		0	1	0	0	0	0	0	1
2534	FYN	8.01222		1	0	0	0	1	0	1	3
10134	BCAP31	7.92013		0	0	0	0	0	1	1	2
4867	NPHP1	7.91311		0	0	0	0	0	0	1	1
5136	PDE1A	7.85561	Y (GWAS catalog)	1	1	1	0	1	0	1	5
3309	HSPA5	7.85031		1	0	0	0	1	1	1	4
91445	RNF185	7.83655		0	0	0	0	0	0	0	0
662	BNIP1	7.7711		0	0	1	0	0	0	0	1
439	ASNA1	7.76178		0	0	0	0	0	0	1	1
8777	MPDZ	7.75344		0	0	1	0	0	0	0	1
57492	ARID1B	7.75083	Y (regulatory)	0	0	0	0	0	0	1	1
71	ACTG1	7.73732		1	0	1	0	0	1	0	3
4643	MYO1E	7.72794		0	0	1	1	0	1	0	3
1457	CSNK2A1	7.63034		1	0	0	0	0	0	1	2
6319	SCD	7.62005		0	0	0	0	0	0	1	1
64224	HERPUD2	7.52755		0	0	0	0	0	0	0	0
23001	WDFY3	7.46696		0	0	0	0	0	0	0	0
9022	CLIC3	7.46668		0	0	0	0	0	0	0	0
5027	P2RX7	7.45711		0	1	1	0	1	0	1	4
490	ATP2B1	7.43827		0	1	1	1	0	1	0	4
53944	CSNK1G1	7.36071		1	0	0	0	0	0	0	1
64759	TNS3	7.35418		0	1	0	1	0	0	0	2
4976	OPA1	7.3502		0	0	1	0	0	0	0	1
1468	SLC25A10	7.3485		1	0	0	0	0	0	1	2
94103	ORMDL3	7.27685		0	0	0	0	0	0	0	0
10982	MAPRE2	7.24156		0	0	1	0	1	0	1	3
23136	EPB41L3	7.21589		0	1	1	0	1	0	0	3
1605	DAG1	7.19242		0	0	0	0	1	0	1	2
10098	TSPAN5	7.17521		0	1	1	0	0	0	0	2
55432	YOD1	7.14525		0	0	1	0	1	0	0	2
4343	MOV10	7.13753		0	0	1	0	0	0	0	1
2290	FOXG1	7.12415		0	0	0	0	0	0	0	0
3099	HK2	7.098		0	0	1	0	0	1	1	3
11129	CLASRP	7.09335	Y (regulatory)	0	0	0	0	0	0	1	1
23413	NCS1	7.0523	Y (regulatory)	1	0	1	0	0	0	1	3
79869	CPSF7	7.0215		0	1	0	0	0	0	0	1
3003	GZMK	7.01312		0	0	1	0	0	0	0	1
113655	MFSD3	6.96951		0	1	0	0	0	0	0	1
8870	IER3	6.91077		0	0	1	0	0	0	0	1
150864	FAM117B	6.87592		0	0	0	0	0	0	0	0
10188	TNK2	6.85367		1	0	0	0	0	1	0	2
988	CDC5L	6.84912	Y (regulatory)	0	0	0	0	0	0	1	1
79188	TMEM43	6.82811		0	0	1	0	0	0	0	1
7409	VAV1	6.78994		0	0	0	0	0	1	1	2
23385	NCSTN	6.78663		0	0	0	0	0	1	1	2
126306	JSRP1	6.77489		0	0	0	0	0	0	0	0
9261	MAPKAPK2	6.76953		1	1	1	0	0	0	1	4
467	ATF3	6.73722		1	0	1	1	0	0	1	4
65992	DDRGK1	6.69444		0	0	0	0	1	1	0	2
19	ABCA1	6.68949	Y (regulatory)	1	1	1	0	1	1	1	6
94101	ORMDL1	6.66905		0	0	0	0	0	0	0	0
26097	CHTOP	6.59924		0	0	0	0	0	0	0	0
54407	SLC38A2	6.57598		0	1	1	0	1	0	0	3
1490	CTGF	6.54204		0	0	0	0	0	0	1	1
23780	APOL2	6.53922		0	0	1	0	0	0	0	1
867	CBL	6.53001		0	0	1	0	0	0	1	2
83786	FRMD8	6.52319		0	0	1	0	0	0	0	1
64866	CDCP1	6.49672		0	0	0	0	0	0	0	0
2091	FBL	6.43804		0	0	0	0	0	0	0	0
55625	ZDHHC7	6.41621								0	0
200728	TMEM17	6.40454		0	1	1	0	0	0	0	2
2023	ENO1	6.39856		1	0	0	0	1	1	1	4
146852	ODF4	6.39795		0	0	0	0	0	0	0	0
113201	CASC4	6.38999		0	0	0	0	0	0	1	1
9793	CKAP5	6.37093	Y (regulatory)	0	0	1	0	0	1	1	3
862	RUNX1T1	6.3633		0	0	0	0	0	0	1	1
9467	SH3BP5	6.34733		0	0	1	0	0	0	1	2
7150	TOP1	6.34126	Y (regulatory)	1	0	0	1	0	0	1	3
4835	NQO2	6.32207		1	0	1	0	0	0	1	3
55681	SCYL2	6.30127		0	0	0	0	0	0	0	0
9173	IL1RL1	6.29493		0	0	0	0	0	0	1	1
6510	SLC1A5	6.29416		1	0	1	0	0	1	0	3
5616	PRKY	6.27768		0	0	1	0	0	0	0	1
23621	BACE1	6.27467		1	0	0	0	0	1	1	3
64221	ROBO3	6.25614		0	0	0	0	0	0	0	0
5729	PTGDR	6.19643		1	0	0	0	0	0	1	2
2206	MS4A2	6.18397	Y (GWAS catalog)	1	0	0	0	0	0	1	2
55340	GIMAP5	6.18382		0	0	1	0	0	0	0	1
55218	EXD2	6.18236		0	0	0	0	0	0	0	0
81890	QTRT1	6.15709		0	0	0	0	0	0	0	0
16	AARS	6.15193		1	0	0	0	0	0	0	1
9493	KIF23	6.13767		0	0	0	0	0	0	0	0
85461	TANC1	6.12766		0	0	1	0	1	0	0	2
83888	FGFBP2	6.125		0	0	0	0	0	0	0	0
4904	YBX1	6.11719		0	0	1	0	0	0	1	2
6949	TCOF1	6.10626		0	0	1	0	0	0	0	1
2624	GATA2	6.09015		0	0	1	0	0	0	0	1
1386	ATF2	6.03174		1	0	0	0	0	0	1	2
114971	PTPMT1	5.92979	Y (GWAS catalog)	0	0	0	1	0	0	1	2
200734	SPRED2	5.92711	Y (regulatory)	0	0	0	0	1	0	1	2
23196	FAM120A	5.91581		0	0	0	0	0	0	0	0
79879	CCDC134	5.88729	Y (regulatory)	0	0	0	0	0	0	1	1
81567	TXNDC5	5.87952		0	0	0	0	0	0	0	0
10160	FARP1	5.87762	Y (regulatory)	0	0	0	0	1	0	1	2
23013	SPEN	5.87536		0	0	1	0	0	0	1	2
92609	TIMM50	5.86181		0	1	1	0	0	0	0	2
3688	ITGB1	5.82319		1	0	1	0	0	0	1	3
10979	FERMT2	5.79004	Y (regulatory)	0	0	0	0	0	1	1	2
1020	CDK5	5.77865		1	1	1	0	0	0	1	4
10459	MAD2L2	5.77175		0	0	0	0	0	0	0	0
203062	TSNARE1	5.73388		0	0	1	0	0	0	0	1
6780	STAU1	5.72368		0	0	0	0	0	0	0	0
5062	PAK2	5.69173	Y (GWAS catalog)	1	1	1	0	0	0	1	4
23451	SF3B1	5.6917		0	0	1	0	0	1	0	2
8911	CACNA1I	5.68812		0	0	1	0	0	0	0	1
23396	PIP5K1C	5.6818		1	0	1	0	0	1	0	3
23471	TRAM1	5.66732		0	0	1	0	0	0	0	1
80333	KCNIP4	5.65931		0	0	1	0	1	0	0	2
5339	PLEC	5.65768		0	1	0	0	1	1	0	3
2705	GJB1	5.65054		0	0	0	0	0	0	0	0
3615	IMPDH2	5.6287		0	0	0	0	0	0	0	0
57680	CHD8	5.61936		0	0	0	0	0	0	0	0
57136	APMAP	5.6154		0	0	1	0	0	0	1	2
10682	EBP	5.6033		1	0	0	0	0	0	1	2
5598	MAPK7	5.58675	Y (regulatory)	1	0	1	0	0	0	1	3
2192	FBLN1	5.57872		0	0	0	0	0	0	0	0
6853	SYN1	5.56019		0	1	0	0	0	1	1	3
7447	VSNL1	5.53983	Y (regulatory)	0	1	1	0	1	1	1	5
23601	CLEC5A	5.53929		0	0	1	0	0	0	0	1
57591	MKL1	5.53783		1	0	0	0	0	0	1	2
9455	HOMER2	5.52739		0	0	1	0	0	0	1	2
8567	MADD	5.52553	Y (regulatory)	0	1	1	0	0	0	1	3
										0	0

### Sheet: high-confidence AD risk genes
	gene	prediction ranking	Association with types of AD genetic evidence
1	MEF2D	1	Histone
2	CPLX2	2	eQTL
			Open Chromatin
			Promoter
3	CFTR	7	Histone
4	ERLIN2	10	eQTL
5	GRAMD1C	25	eQTL
			Promoter
6	STAM	30	Histone
7	HSPA5	38	Histone
8	BNIP1	40	eQTL
			Open Chromatin
			Promoter
9	SCD	46	eQTL
			Open Chromatin
			Promoter
10	CLIC3	48	CTCF
11	TNS3	51	Promoter Flanking Region
12	OPA1	52	Histone
13	ORMDL3	54	eQTL
			Open Chromatin
			Promoter
14	MAPRE2	55	eQTL
			Open Chromatin
			Promoter
15	DAG1	57	CTCF
16	TSPAN5	58	eQTL
17	IER3	67	eQTL
			Open Chromatin
			Promoter
18	ATF3	74	Histone
19	DDRGK1	75	eQTL
			Promoter
20	ORMDL1	77	eQTL
			Promoter
21	SLC38A2	79	eQTL
			Promoter
22	CTGF	80	Histone
23	FRMD8	82	eQTL
			Open Chromatin
			Promoter
24	ZDHHC7	84	eQTL
			Promoter
25	ODF4	87	eQTL
			Promoter
26	CASC4	88	eQTL
			Promoter
27	RUNX1T1	90	Histone
28	SH3BP5	91	Promoter Flanking Region
29	IL1RL1	95	eQTL
			Promoter
30	BACE1	98	eQTL
31	ROBO3	99	Promoter Flanking Region
32	PTGDR	100	eQTL
			Promoter
33	GIMAP5	102	eQTL
			Promoter
34	QTRT1	103	Open Chromatin
35	FGFBP2	107	eQTL
			Promoter
36	ATF2	110	Promoter Flanking Region
37	TXNDC5	115	Promoter
38	KCNIP4	127	eQTL
39	FBLN1	134	Promoter
