## Supplementary Tables for "A Network-based Deep Learning Framework Catalyzes GWAS and Multi-Omics Findings to Biology and Drug Repurposing for Alzheimer’s Disease": Supplemental Table S5.xlsx

### Sheet: Sheet1
drug_id	z_score	p_val	drug_name	q_val
DB01370	-5.30885	0.003	Aluminium	0.0264053
DB00746	-4.8895	0.003	Deferoxamine	0.0264053
DB06782	-4.49426	0.006	Dimercaprol	0.0424507
DB00843	-4.23574	0	Donepezil	0
DB00122	-3.77951	0	Choline	0
DB05676	-3.72621	0	Apremilast	0
DB08341	-3.58322	0	4-{[4-{[(1R,2R)-2-(dimethylamino)cyclopentyl]amino}-5-(trifluoromethyl)pyrimidin-2-yl]amino}-N-methylbenzenesulfonamide	0
DB06155	-3.55714	0	Rimonabant	0
DB07248	-3.51616	0	7-PYRIDIN-2-YL-N-(3,4,5-TRIMETHOXYPHENYL)-7H-PYRROLO[2,3-D]PYRIMIDIN-2-AMINE	0
DB00682	-3.51467	0.001	Warfarin	0.0101979
DB00495	-3.47279	0	Zidovudine	0
DB02726	-3.31882	0	2-Phosphoglycolic Acid	0
DB03963	-3.29672	0	S-(Dimethylarsenic)Cysteine	0
DB01091	-3.26892	0	Butenafine	0
DB00360	-3.21399	0	Sapropterin	0
DB00356	-3.12877	0	Chlorzoxazone	0
DB01050	-3.11786	0.001	Ibuprofen	0.0101979
DB00608	-3.10685	0	Chloroquine	0
DB01997	-3.06134	0	3-Bromo-7-Nitroindazole	0
DB02335	-3.06134	0	2-Aminothiazoline	0
DB03910	-3.06134	0	S,S-(1,3-Phenylene-Bis(1,2-Ethanediyl))Bis-Isothiourea DB03921 0.2875802561647257 0.558 4-(3-Pyridin-2-Yl-1h-Pyrazol-4-Yl)Quinoline DB03925 3.077181027987433 0.963 Freselestat DB03929 -0.2248314010817531 0.403 D-Serine DB03940 -0.8952934864132511 0.057 Oxamic Acid DB03946 1.0627115241819516 0.875 3,4-Dihydroxybenzoic Acid DB03948 -0.4845186228282678 0.244 6-Chloropurine Riboside, 5-Monophosphate	0
DB04223	-3.06134	0	Nitroarginine	0
DB05266	-3.04796	0	Ibudilast	0
DB01241	-3.0117	0	Gemfibrozil	0
DB01156	-2.98968	0	Bupropion	0
DB01614	-2.98919	0	Acepromazine	0
DB00091	-2.98615	0	Ciclosporin	0
DB00651	-2.89558	0	Dyphylline	0
DB07460	-2.88798	0.001	2-({5-CHLORO-2-[(2-METHOXY-4-MORPHOLIN-4-YLPHENYL)AMINO]PYRIMIDIN-4-YL}AMINO)-N-METHYLBENZAMIDE	0.0101979
DB00759	-2.8784	0	Tetracycline	0
DB00308	-2.86103	0	Ibutilide	0
DB01014	-2.83161	0.001	Balsalazide	0.0101979
DB03144	-2.78158	0.001	N-Omega-Hydroxy-L-Arginine	0.0101979
DB00740	-2.77709	0	Riluzole	0
DB01009	-2.77705	0.002	Ketoprofen	0.0184837
DB08213	-2.74627	0	1-METHYL-5-(2-PHENOXYMETHYL-PYRROLIDINE-1-SULFONYL)-1H-INDOLE-2,3-DIONE	0
DB00805	-2.74311	0.001	Minaprine	0.0101979
DB02059	-2.73063	0.001	Adenosine-5-Diphosphoribose	0.0101979
DB04821	-2.72011	0.002	Nomifensine	0.0184837
DB00102	-2.715	0	Becaplermin	0
DB01400	-2.71125	0	Neostigmine	0
DB02621	-2.70086	0	Latrunculin A	0
DB01686	-2.6898	0	N,N-dimethylarginine	0
DB03100	-2.6898	0	6-Nitroindazole	0
DB01791	-2.67845	0	Piclamilast	0
DB00316	-2.66839	0.002	Acetaminophen	0.0184837
DB01219	-2.65341	0	Dantrolene	0
DB08298	-2.65257	0	no name	0
DB05219	-2.64645	0	Crisaborole	0
DB02007	-2.64518	0.001	alpha-D-glucose 6-phosphate	0.0101979
DB04967	-2.63983	0.001	Lucanthone	0.0101979
DB00533	-2.62905	0	Rofecoxib	0
DB00677	-2.62515	0.002	Isoflurophate	0.0184837
DB00674	-2.61353	0.005	Galantamine	0.0373409
DB04725	-2.61127	0	Licofelone	0
DB00125	-2.59956	0.004	L-Arginine	0.0324989
DB01072	-2.59772	0.001	Atazanavir	0.0101979
DB00861	-2.57627	0.003	Diflunisal	0.0264053
DB07194	-2.56058	0	2-{2-[(3,5-dimethylphenyl)amino]pyrimidin-4-yl}-N-[(1S)-2-hydroxy-1-methylethyl]-4-methyl-1,3-thiazole-5-carboxamide	0
DB00744	-2.53502	0	Zileuton	0
DB01392	-2.52518	0.004	Yohimbine	0.0324989
DB01233	-2.51756	0.004	Metoclopramide	0.0324989
DB00155	-2.51754	0.005	L-Citrulline	0.0373409
DB00847	-2.51152	0	Cysteamine	0
DB00678	-2.50537	0	Losartan	0
DB01364	-2.50496	0.001	Ephedrine	0.0101979
DB00036	-2.49747	0	Coagulation factor VIIa Recombinant Human	0
DB04205	-2.49493	0	Thymidine-3,5-Diphosphate	0
DB06779	-2.4898	0	Dalteparin	0
DB00115	-2.45901	0.005	Cyanocobalamin	0.0373409
DB01132	-2.44452	0.005	Pioglitazone	0.0373409
DB01250	-2.43791	0.001	Olsalazine	0.0101979
DB00712	-2.40885	0.002	Flurbiprofen	0.0184837
DB01656	-2.40778	0	Roflumilast	0
DB00449	-2.39834	0.003	Dipivefrin	0.0264053
DB07233	-2.38935	0	N-{[4-(but-2-yn-1-yloxy)phenyl]sulfonyl}-5-methyl-D-tryptophan	0
DB00485	-2.38857	0.002	Dicloxacillin	0.0184837
DB01035	-2.38103	0	Procainamide	0
DB00169	-2.37603	0	Cholecalciferol	0
DB00849	-2.35023	0.008	Methylphenobarbital	0.0499139
DB01915	-2.34827	0.005	S-Hydroxycysteine	0.0373409
DB01212	-2.34813	0.003	Ceftriaxone	0.0264053
DB01408	-2.34602	0	Bambuterol	0
DB04224	-2.34398	0.007	Oleic Acid	0.0474812
DB04099	-2.31263	0	Deamido-Nad+	0
DB00133	-2.29605	0.005	Serine	0.0373409
DB06287	-2.29191	0.005	Temsirolimus	0.0373409
DB00419	-2.28491	0.005	Miglustat	0.0373409
DB07558	-2.27945	0.001	acetylleucyl-leucyl-norleucinal	0.0101979
DB01045	-2.26099	0.007	Rifampicin	0.0474812
DB06834	-2.25701	0.006	N-(2-hydroxy-1,1-dimethylethyl)-1-methyl-3-(1H-pyrrolo[2,3-b]pyridin-2-yl)-1H-indole-5-carboxamide	0.0424507
DB01351	-2.23987	0.005	Amobarbital	0.0373409
DB01352	-2.23987	0.005	Aprobarbital	0.0373409
DB01353	-2.23987	0.005	Butobarbital	0.0373409
DB01354	-2.23987	0.005	Heptabarbital	0.0373409
DB01355	-2.23987	0.005	Hexobarbital	0.0373409
DB01483	-2.23987	0.005	Barbital	0.0373409
DB01496	-2.23987	0.005	Barbituric acid derivative	0.0373409
DB00176	-2.23275	0.004	Fluvoxamine	0.0324989
DB02994	-2.22568	0	Cacodylic acid	0
DB04875	-2.18584	0.002	Pralnacasan	0.0184837
DB00466	-2.17982	0	Picrotoxin	0
DB00104	-2.17318	0.003	Octreotide	0.0264053
DB07766	-2.1565	0	(2Z,3E)-2,3-BIINDOLE-2,3(1H,1H)-DIONE 3-{O-[(3R)-3,4-DIHYDROXYBUTYL]OXIME} DB07767 0.7364936713490347 0.764 Ferulic acid DB07768 0.280657823656978 0.538 Epitestosterone DB07771 -1.4367756879990128 0.047 [(3,7,11-TRIMETHYL-DODECA-2,6,10-TRIENYLOXYCARBAMOYL)-METHYL]-PHOSPHONIC ACID DB07772 -1.0856092656851564 0.107 (1R)-1-{[(4-methoxy-1,1-biphenyl-4-yl)sulfonyl]amino}-2-methylpropylphosphonic acid …	0
DB01032	-2.15418	0.006	Probenecid	0.0424507
DB01643	-2.141	0	Thymidine monophosphate	0
DB00943	-2.11594	0.007	Zalcitabine	0.0474812
DB00782	-2.1069	0.006	Propantheline	0.0424507
DB01892	-2.08105	0	Hyperforin	0
DB06925	-2.07549	0.002	3-(2-AMINOQUINAZOLIN-6-YL)-4-METHYL-N-[3-(TRIFLUOROMETHYL)PHENYL]BENZAMIDE	0.0184837
DB00134	-2.06357	0.004	Methionine	0.0324989
DB01017	-2.05849	0.006	Minocycline	0.0424507
DB00653	-2.04333	0.002	Magnesium sulfate	0.0184837
DB01821	-2.02304	0	L-N(Omega)-Nitroarginine-2,4-L-Diaminobutyric Amide	0
DB02027	-2.02304	0	N-{(4s)-4-Amino-5-[(2-Aminoethyl)Amino]Pentyl}-N-Nitroguanidine DB02044 -3.061335729352706 0.0 N-(3-(Aminomethyl)Benzyl)Acetamidine DB02049 -0.6509195215160769 0.139 2-{4-[4-(4-Chloro-Phenoxy)-Benzenesulfonyl]-Tetrahydro-Pyran-4-Yl}-N-Hydroxy-Acetamide DB02052 -0.7288487132269714 0.115 Indirubin-3-Monoxime	0
DB04018	-2.02304	0	S-Isopropyl-Isothiourea	0
DB08019	-2.02304	0	N-{(3R,4S)-4-[(6-amino-4-methylpyridin-2-yl)methyl]pyrrolidin-3-yl}-N-(3-chlorobenzyl)ethane-1,2-diamine DB08020 -0.2114242656715237 0.228 (3AS,4R,9BR)-4-(4-HYDROXYPHENYL)-6-(METHOXYMETHYL)-1,2,3,3A,4,9B-HEXAHYDROCYCLOPENTA[C]CHROMEN-8-OL DB08021 -1.6496367602719026 0.006 5-bromo-N-(3-chloro-2-(4-(prop-2-ynyl)piperazin-1-yl)phenyl)furan-2-carboxamide DB08023 -1.7208507362698455 0.0 N-cyclohexyl-4…	0
DB00573	-2.01366	0.008	Fenoprofen	0.0499139
